# Mapping the GALNT1 substrate landscape with versatile proteomics tools

**DOI:** 10.1101/2022.08.24.505189

**Authors:** Amir Ata Saei, Susanna L. Lundström, Hezheng Lyu, Hassan Gharibi, Weiqi Lu, Pan Fang, Xuepei Zhang, Zhaowei Meng, Jijing Wang, Massimiliano Gaetani, Ákos Végvári, Steven P. Gygi, Roman A. Zubarev

## Abstract

O-GalNAc type glycosylation is a common post-translational modification (PTM) of proteins catalyzed by polypeptide GalNAc transferases, but the substrate specificity of these transferases is poorly understood. Here we develop a strategy based on integral thermal proteome solubility profiling to identify and prioritize the protein substrates of polypeptide N-acetylgalactosaminyltransferase 1 (GALNT1). Combined with glycoprotein enrichment followed by HCD and soft EThcD gas-phase fragmentation technique, we uncover hundreds of novel GALNT1 substrates in two model human cell lines. GALNT1-mediated O-glycosylation is more common on Thr than Ser residues, with a strong preference for Pro at positions +3 and +4 in respect to O-glycosylation. These results implicate GALNT1 in potentially regulating proteins in several diverse pathways, including some unexpected processes, such as TCA cycle and DNA transcription. This study depicts a roadmap for identification of functional substrates for glycosyltransferases, facilitating fundamental insight into the role of glycosylation in homeostasis and disease.
