## Supplementary Data 2 for "Mapping the GALNT1 substrate landscape with versatile proteomics tools"

### Sheet: Compiled list of substrates
Supplementary Data 2. The compiled list of substrates with further annotations. Substrates identified in SIESTA-PISA in a given cell line received a score of "1", while substrates identified in the MS/MS analyeses received a score equaling the number of unambigously modified peptides for a given protein.
Protein	Gene Symbol	HCT116_Pulldown	HCT116_Pulldown_MS/MS	HCT116_SIESTA	HCT116_SIESTA_MS/MS	MOLT4_Pulldown	MOLT4_Pulldown_MS/MS	MOLT4_SIESTA	MOLT4_SIESTA_MS/MS	Kown in OGP database	Sum score	Number of sites in OGP database	Ref1	Ref 2	Ref 3	Ref 4	Ref 5
P10809	HSPD1	0	2	0	5	0	2	0	4	0	13	0	-	-	-	-	-
P48634	PRRC2A	0	1	0	1	0	2	0	3	0	7	0	-	-	-	-	-
P68104	EEF1A1	0	1	0	1	0	1	1	1	1	6	1	Mol Syst Biol. 2018 Nov 20;14(11):e8486.	-	-	-	-
P56537	EIF6	0	1	1	1	0	1	0	1	1	6	1	EMBO Rep. 2015 Dec;16(12):1713-22.	-	-	-	-
Q5VTE0	EEF1A1P5	0	2	0	0	0	2	1	0	1	6	5	EMBO Rep. 2015 Dec;16(12):1713-22.	-	-	-	-
Q00839	HNRNPU	0	1	1	1	0	1	1	1	0	6	0	-	-	-	-	-
Q13263	TRIM28	0	2	0	1	0	2	0	1	0	6	0	-	-	-	-	-
P27816	MAP4	0	0	0	3	0	0	0	1	1	5	1	Mol Syst Biol. 2018 Nov 20;14(11):e8486.	-	-	-	-
P31948	STIP1	0	0	0	2	0	0	0	2	1	5	1	Mol Syst Biol. 2018 Nov 20;14(11):e8486.	-	-	-	-
P24928	POLR2A	0	1	1	0	1	1	1	0	0	5	0	-	-	-	-	-
Q16643	DBN1	0	0	0	2	0	1	0	2	0	5	0	-	-	-	-	-
P26368	U2AF2	0	2	1	0	0	2	0	0	0	5	0	-	-	-	-	-
Q10472	GALNT1	0	1	0	1	0	0	0	1	1	4	1	Mol Syst Biol. 2018 Nov 20;14(11):e8486.	-	-	-	-
Q8IYB3	SRRM1	0	1	0	1	0	1	0	1	0	4	0	-	-	-	-	-
O15234	CASC3	0	0	0	0	0	2	1	1	0	4	0	-	-	-	-	-
Q9C0C2	TNKS1BP1	0	0	0	2	0	0	1	1	0	4	0	-	-	-	-	-
P07900	HSP90AA1	0	0	0	2	0	0	0	2	0	4	0	-	-	-	-	-
Q15181	PPA1	0	0	0	2	0	0	0	2	0	4	0	-	-	-	-	-
Q04637	EIF4G1	0	1	0	0	0	1	0	0	1	3	1	Mol Syst Biol. 2018 Nov 20;14(11):e8486.	-	-	-	-
Q86YP4	GATAD2A	0	1	0	0	0	1	0	0	1	3	1	EMBO Rep. 2015 Dec;16(12):1713-22.	-	-	-	-
Q9UHX1	PUF60	0	1	0	0	0	1	0	0	1	3	1	Mol Syst Biol. 2018 Nov 20;14(11):e8486.	-	-	-	-
Q16775	HAGH	1	0	0	0	1	0	0	0	1	3	2	EMBO Rep. 2015 Dec;16(12):1713-22.	-	-	-	-
Q01844	EWSR1	1	0	0	0	1	0	0	0	1	3	3	Mol Syst Biol. 2018 Nov 20;14(11):e8486.	-	-	-	-
O95721	SNAP29	0	0	0	0	1	0	1	0	1	3	1	EMBO Rep. 2015 Dec;16(12):1713-22.	-	-	-	-
Q9H8Y8	GORASP2	0	0	0	1	0	0	0	1	1	3	1	EMBO Rep. 2015 Dec;16(12):1713-22.	-	-	-	-
P54727	RAD23B	0	0	0	1	0	0	0	1	1	3	2	Mol Syst Biol. 2018 Nov 20;14(11):e8486.	-	-	-	-
O00151	PDLIM1	0	0	0	1	0	0	0	1	1	3	5	EMBO Rep. 2015 Dec;16(12):1713-22.	-	-	-	-
P25440	BRD2	0	1	0	0	1	1	0	0	0	3	0	-	-	-	-	-
Q07666	KHDRBS1	0	1	0	0	0	1	0	1	0	3	0	-	-	-	-	-
Q8WXF1	PSPC1	0	1	0	0	0	1	0	1	0	3	0	-	-	-	-	-
Q9GZZ9	UBA5	0	1	0	1	0	1	0	0	0	3	0	-	-	-	-	-
P26599	PTBP1	0	1	0	0	0	1	1	0	0	3	0	-	-	-	-	-
P49750	NA	0	1	0	0	0	1	1	0	0	3	0	-	-	-	-	-
P60709	ACTB	0	1	0	0	0	1	1	0	0	3	0	-	-	-	-	-
Q8IY67	RAVER1	0	1	0	0	0	1	1	0	0	3	0	-	-	-	-	-
Q9UEY8	ADD3	1	0	0	0	1	1	0	0	0	3	0	-	-	-	-	-
Q9UKG1	APPL1	0	0	0	1	0	1	0	1	0	3	0	-	-	-	-	-
P35611	ADD1	1	0	0	0	1	0	0	1	0	3	0	-	-	-	-	-
P62487	POLR2G	1	0	0	0	1	0	1	0	0	3	0	-	-	-	-	-
P30876	POLR2B	0	0	1	0	1	0	1	0	0	3	0	-	-	-	-	-
Q27J81	INF2	0	1	0	0	0	0	0	0	1	2	1	Mol Syst Biol. 2018 Nov 20;14(11):e8486.	-	-	-	-
Q9NYU2	UGGT1	0	1	0	0	0	0	0	0	1	2	1	Mol Syst Biol. 2018 Nov 20;14(11):e8486.	-	-	-	-
P15374	UCHL3	0	0	0	0	1	0	0	0	1	2	1	EMBO Rep. 2015 Dec;16(12):1713-22.	-	-	-	-
P49257	LMAN1	0	0	0	0	1	0	0	0	1	2	6	Nat Methods. 2011 Oct 9;8(11):977-82.	Mol Cell Proteomics. 2013 Apr;12(4):932-44.	Mol Syst Biol. 2018 Nov 20;14(11):e8486.	EMBO Rep. 2015 Dec;16(12):1713-22.	EMBO J. 2013 May 15;32(10):1478-88.
Q6ZRS2	SRCAP	1	0	0	0	0	0	0	0	1	2	1	EMBO Rep. 2015 Dec;16(12):1713-22.	EMBO J. 2013 May 15;32(10):1478-88.	-	-	-
P12270	TPR	0	0	0	0	0	0	0	1	1	2	1	Mol Syst Biol. 2018 Nov 20;14(11):e8486.	-	-	-	-
P49321	NASP	0	0	0	0	0	0	0	1	1	2	1	Mol Syst Biol. 2018 Nov 20;14(11):e8486.	-	-	-	-
P51610	HCFC1	0	0	0	0	0	0	0	1	1	2	5	Mol Syst Biol. 2018 Nov 20;14(11):e8486.	-	-	-	-
Q8WUM4	PDCD6IP	0	0	0	1	0	0	0	0	1	2	1	EMBO Rep. 2015 Dec;16(12):1713-22.	-	-	-	-
Q06124	PTPN11	0	0	0	1	0	0	0	0	1	2	2	Mol Syst Biol. 2018 Nov 20;14(11):e8486.	-	-	-	-
Q8NBS9	TXNDC5	0	0	0	1	0	0	0	0	1	2	7	Mol Syst Biol. 2018 Nov 20;14(11):e8486.	EMBO J. 2013 May 15;32(10):1478-88.	-	-	-
O14773	TPP1	0	0	0	0	0	0	1	0	1	2	1	EMBO Rep. 2015 Dec;16(12):1713-22.	Mol Syst Biol. 2018 Nov 20;14(11):e8486.	-	-	-
O43314	PPIP5K2	0	0	0	0	0	0	1	0	1	2	1	Mol Syst Biol. 2018 Nov 20;14(11):e8486.	-	-	-	-
P08195	SLC3A2	0	0	0	0	0	0	1	0	1	2	1	Mol Syst Biol. 2018 Nov 20;14(11):e8486.	-	-	-	-
P08621	SNRNP70	0	0	0	0	0	0	1	0	1	2	1	EMBO Rep. 2015 Dec;16(12):1713-22.	-	-	-	-
P15923	TCF3	0	0	0	0	0	0	1	0	1	2	1	Mol Syst Biol. 2018 Nov 20;14(11):e8486.	-	-	-	-
P20645	M6PR	0	0	0	0	0	0	1	0	1	2	1	Mol Syst Biol. 2018 Nov 20;14(11):e8486.	-	-	-	-
P37198	NUP62	0	0	0	0	0	0	1	0	1	2	1	Mol Syst Biol. 2018 Nov 20;14(11):e8486.	-	-	-	-
Q14157	UBAP2L	0	0	0	0	0	0	1	0	1	2	1	Mol Syst Biol. 2018 Nov 20;14(11):e8486.	-	-	-	-
Q15363	TMED2	0	0	0	0	0	0	1	0	1	2	1	Mol Syst Biol. 2018 Nov 20;14(11):e8486.	-	-	-	-
Q5R372	RABGAP1L	0	0	0	0	0	0	1	0	1	2	1	Mol Syst Biol. 2018 Nov 20;14(11):e8486.	-	-	-	-
Q8NCF5	NFATC2IP	0	0	0	0	0	0	1	0	1	2	1	Mol Syst Biol. 2018 Nov 20;14(11):e8486.	-	-	-	-
Q9BX67	JAM3	0	0	0	0	0	0	1	0	1	2	1	Mol Syst Biol. 2018 Nov 20;14(11):e8486.	-	-	-	-
O43736	ITM2A	0	0	0	0	0	0	1	0	1	2	2	Mol Syst Biol. 2018 Nov 20;14(11):e8486.	-	-	-	-
P18085	ARF4	0	0	0	0	0	0	1	0	1	2	2	Mol Syst Biol. 2018 Nov 20;14(11):e8486.	-	-	-	-
Q5T6F2	UBAP2	0	0	0	0	0	0	1	0	1	2	2	Mol Syst Biol. 2018 Nov 20;14(11):e8486.	-	-	-	-
Q92544	TM9SF4	0	0	0	0	0	0	1	0	1	2	2	Mol Syst Biol. 2018 Nov 20;14(11):e8486.	-	-	-	-
Q9UKM9	RALY	0	0	0	0	0	0	1	0	1	2	2	Mol Syst Biol. 2018 Nov 20;14(11):e8486.	-	-	-	-
O43768	ENSA	0	0	0	0	0	0	1	0	1	2	3	EMBO Rep. 2015 Dec;16(12):1713-22.	-	-	-	-
P49411	TUFM	0	0	0	0	0	0	1	0	1	2	3	EMBO Rep. 2015 Dec;16(12):1713-22.	-	-	-	-
Q99805	TM9SF2	0	0	0	0	0	0	1	0	1	2	3	Mol Syst Biol. 2018 Nov 20;14(11):e8486.	-	-	-	-
Q9BRP8	PYM1	0	0	0	0	0	0	1	0	1	2	4	EMBO Rep. 2015 Dec;16(12):1713-22.	-	-	-	-
O43852	CALU	0	0	0	0	0	0	1	0	1	2	6	EMBO J. 2013 May 15;32(10):1478-88.	EMBO Rep. 2015 Dec;16(12):1713-22.	Mol Syst Biol. 2018 Nov 20;14(11):e8486.	-	-
Q9NYQ6	CELSR1	0	0	0	0	0	0	1	0	1	2	6	Nat Methods. 2011 Oct 9;8(11):977-82.	EMBO J. 2013 May 15;32(10):1478-88.	Mol Cell Proteomics. 2013 Apr;12(4):932-44.	Mol Syst Biol. 2018 Nov 20;14(11):e8486.	-
Q10471	GALNT2	0	0	0	0	0	0	1	0	1	2	7	EMBO Rep. 2015 Dec;16(12):1713-22.	EMBO J. 2013 May 15;32(10):1478-88.	Nat Methods. 2011 Oct 9;8(11):977-82.	Mol Cell Proteomics. 2013 Apr;12(4):932-44.	Mol Syst Biol. 2018 Nov 20;14(11):e8486.
P08575	PTPRC	0	0	0	0	0	0	1	0	1	2	13	Mol Syst Biol. 2018 Nov 20;14(11):e8486.	-	-	-	-
P45985	MAP2K4	0	0	1	0	0	0	0	0	1	2	1	EMBO Rep. 2015 Dec;16(12):1713-22.	-	-	-	-
Q01974	ROR2	0	0	1	0	0	0	0	0	1	2	1	EMBO J. 2013 May 15;32(10):1478-88.	Mol Syst Biol. 2018 Nov 20;14(11):e8486.	-	-	-
Q9BZR6	RTN4R	0	0	1	0	0	0	0	0	1	2	1	Mol Syst Biol. 2018 Nov 20;14(11):e8486.	-	-	-	-
Q9NTZ6	RBM12	0	0	1	0	0	0	0	0	1	2	1	Mol Syst Biol. 2018 Nov 20;14(11):e8486.	-	-	-	-
Q9Y4P8	WIPI2	0	0	1	0	0	0	0	0	1	2	1	Mol Syst Biol. 2018 Nov 20;14(11):e8486.	-	-	-	-
P12110	COL6A2	0	0	1	0	0	0	0	0	1	2	2	Mol Syst Biol. 2018 Nov 20;14(11):e8486.	-	-	-	-
P06213	INSR	0	0	1	0	0	0	0	0	1	2	4	Proteins. 2007 Feb 1;66(2):261-5.	Mol Syst Biol. 2018 Nov 20;14(11):e8486.	-	-	-
Q13308	PTK7	0	0	1	0	0	0	0	0	1	2	4	Mol Syst Biol. 2018 Nov 20;14(11):e8486.	-	-	-	-
Q06481	APLP2	0	0	1	0	0	0	0	0	1	2	9	Mol Cell Proteomics. 2013 Apr;12(4):932-44.	Nat Methods. 2011 Oct 9;8(11):977-82.	EMBO J. 2013 May 15;32(10):1478-88.	Mol Syst Biol. 2018 Nov 20;14(11):e8486.	-
Q9Y520	PRRC2C	0	0	0	0	0	0	0	1	1	2	1	Mol Syst Biol. 2018 Nov 20;14(11):e8486.	-	-	-	-
P24534	EEF1B2	0	0	0	1	0	0	0	0	1	2	0	-	-	-	-	-
O00148	DDX39A	0	1	0	0	0	1	0	0	0	2	0	-	-	-	-	-
P16989	YBX3	0	1	0	0	0	1	0	0	0	2	0	-	-	-	-	-
P67809	YBX1	0	1	0	0	0	1	0	0	0	2	0	-	-	-	-	-
Q14839	CHD4	0	1	0	0	0	1	0	0	0	2	0	-	-	-	-	-
Q15233	NONO	0	1	0	0	0	1	0	0	0	2	0	-	-	-	-	-
Q8NHW5	RPLP0P6	0	1	0	0	0	1	0	0	0	2	0	-	-	-	-	-
Q92797	SYMPK	0	1	0	0	0	1	0	0	0	2	0	-	-	-	-	-
Q9Y2R5	MRPS17	0	1	0	0	0	1	0	0	0	2	0	-	-	-	-	-
Q9Y450	HBS1L	0	1	0	0	0	1	0	0	0	2	0	-	-	-	-	-
Q15020	SART3	0	0	0	1	0	1	0	0	0	2	0	-	-	-	-	-
P23396	RPS3	0	0	0	0	0	1	1	0	0	2	0	-	-	-	-	-
P16401	NA	0	0	0	0	0	2	0	0	0	2	0	-	-	-	-	-
P49910	NA	0	0	0	0	0	2	0	0	0	2	0	-	-	-	-	-
Q07157	TJP1	1	1	0	0	0	0	0	0	0	2	0	-	-	-	-	-
Q9UHR4	BAIAP2L1	0	1	0	1	0	0	0	0	0	2	0	-	-	-	-	-
O60885	BRD4	1	0	0	0	1	0	0	0	0	2	0	-	-	-	-	-
P0CAP2	POLR2M	1	0	0	0	1	0	0	0	0	2	0	-	-	-	-	-
Q6IBS0	TWF2	1	0	0	0	1	0	0	0	0	2	0	-	-	-	-	-
Q12986	NFX1	0	0	0	0	1	0	1	0	0	2	0	-	-	-	-	-
P30291	WEE1	1	0	0	0	0	0	1	0	0	2	0	-	-	-	-	-
O14964	HGS	0	0	0	1	0	0	0	1	0	2	0	-	-	-	-	-
P23368	ME2	0	0	0	1	0	0	0	1	0	2	0	-	-	-	-	-
Q15637	SF1	0	0	0	1	0	0	0	1	0	2	0	-	-	-	-	-
Q86UE4	MTDH	0	0	0	1	0	0	0	1	0	2	0	-	-	-	-	-
Q8IU81	IRF2BP1	0	0	0	1	0	0	0	1	0	2	0	-	-	-	-	-
Q9H1E3	NUCKS1	0	0	0	1	0	0	0	1	0	2	0	-	-	-	-	-
Q9UKY7	CDV3	0	0	0	1	0	0	0	1	0	2	0	-	-	-	-	-
Q6NYC8	PPP1R18	0	0	0	0	0	0	1	1	0	2	0	-	-	-	-	-
Q7Z2W4	ZC3HAV1	0	0	0	0	0	0	1	1	0	2	0	-	-	-	-	-
P78559	MAP1A	0	0	0	0	0	0	0	2	0	2	0	-	-	-	-	-
O00401	WASL	0	0	0	1	0	0	1	0	0	2	0	-	-	-	-	-
Q02952	AKAP12	0	0	0	2	0	0	0	0	0	2	0	-	-	-	-	-
A0A0U1RQV5	NA	0	0	1	0	0	0	1	0	0	2	0	-	-	-	-	-
H3BQF6	NA	0	0	1	0	0	0	1	0	0	2	0	-	-	-	-	-
O75874	IDH1	0	0	1	0	0	0	1	0	0	2	0	-	-	-	-	-
P11233	RALA	0	0	1	0	0	0	1	0	0	2	0	-	-	-	-	-
P17858	PFKL	0	0	1	0	0	0	1	0	0	2	0	-	-	-	-	-
P62736	ACTA2	0	0	1	0	0	0	1	0	0	2	0	-	-	-	-	-
P62854	RPS26	0	0	1	0	0	0	1	0	0	2	0	-	-	-	-	-
P63267	ACTG2	0	0	1	0	0	0	1	0	0	2	0	-	-	-	-	-
P68032	ACTC1	0	0	1	0	0	0	1	0	0	2	0	-	-	-	-	-
P68133	ACTA1	0	0	1	0	0	0	1	0	0	2	0	-	-	-	-	-
Q07955	SRSF1	0	0	1	0	0	0	1	0	0	2	0	-	-	-	-	-
Q92900	UPF1	0	0	1	0	0	0	1	0	0	2	0	-	-	-	-	-
Q96BX8	MOB3A	0	0	1	0	0	0	1	0	0	2	0	-	-	-	-	-
Q96E09	PABIR1	0	0	1	0	0	0	1	0	0	2	0	-	-	-	-	-
Q9C0E2	XPO4	0	0	1	0	0	0	1	0	0	2	0	-	-	-	-	-
Q9HC10	OTOF	0	0	1	0	0	0	1	0	0	2	0	-	-	-	-	-
P06730	EIF4E	0	0	0	0	0	1	0	0	0	1	0	-	-	-	-	-
Q13283	G3BP1	0	0	0	0	0	1	0	0	0	1	0	-	-	-	-	-
Q13885	TUBB2A	0	0	0	0	0	1	0	0	0	1	0	-	-	-	-	-
Q3KQU3	MAP7D1	0	0	0	0	0	1	0	0	0	1	0	-	-	-	-	-
Q9BTD8	RBM42	0	0	0	0	0	1	0	0	0	1	0	-	-	-	-	-
Q9UJX2	CDC23	0	0	0	0	0	1	0	0	0	1	0	-	-	-	-	-
Q9UPN7	PPP6R1	0	0	0	0	0	1	0	0	0	1	0	-	-	-	-	-
Q9Y676	MRPS18B	0	0	0	0	0	1	0	0	0	1	0	-	-	-	-	-
P18583	SON	0	1	0	0	0	0	0	0	0	1	0	-	-	-	-	-
Q13435	SF3B2	0	1	0	0	0	0	0	0	0	1	0	-	-	-	-	-
Q15424	SAFB	0	1	0	0	0	0	0	0	0	1	0	-	-	-	-	-
Q7L2E3	DHX30	0	1	0	0	0	0	0	0	0	1	0	-	-	-	-	-
O00311	NA	0	0	0	0	1	0	0	0	0	1	0	-	-	-	-	-
O14593	RFXANK	0	0	0	0	1	0	0	0	0	1	0	-	-	-	-	-
O15357	INPPL1	0	0	0	0	1	0	0	0	0	1	0	-	-	-	-	-
O15514	POLR2D	0	0	0	0	1	0	0	0	0	1	0	-	-	-	-	-
O75153	CLUH	0	0	0	0	1	0	0	0	0	1	0	-	-	-	-	-
O75347	TBCA	0	0	0	0	1	0	0	0	0	1	0	-	-	-	-	-
O75947	ATP5PD	0	0	0	0	1	0	0	0	0	1	0	-	-	-	-	-
O95628	CNOT4	0	0	0	0	1	0	0	0	0	1	0	-	-	-	-	-
P16949	STMN1	0	0	0	0	1	0	0	0	0	1	0	-	-	-	-	-
P61218	POLR2F	0	0	0	0	1	0	0	0	0	1	0	-	-	-	-	-
Q4KMP7	TBC1D10B	0	0	0	0	1	0	0	0	0	1	0	-	-	-	-	-
Q69YN4	VIRMA	0	0	0	0	1	0	0	0	0	1	0	-	-	-	-	-
Q7KZ85	SUPT6H	0	0	0	0	1	0	0	0	0	1	0	-	-	-	-	-
Q86YD1	PTOV1	0	0	0	0	1	0	0	0	0	1	0	-	-	-	-	-
Q8N5C7	NA	0	0	0	0	1	0	0	0	0	1	0	-	-	-	-	-
Q8NC96	NECAP1	0	0	0	0	1	0	0	0	0	1	0	-	-	-	-	-
Q8WWQ0	PHIP	0	0	0	0	1	0	0	0	0	1	0	-	-	-	-	-
Q8WZA0	LZIC	0	0	0	0	1	0	0	0	0	1	0	-	-	-	-	-
Q969S2	NA	0	0	0	0	1	0	0	0	0	1	0	-	-	-	-	-
Q96S94	NA	0	0	0	0	1	0	0	0	0	1	0	-	-	-	-	-
Q99471	PFDN5	0	0	0	0	1	0	0	0	0	1	0	-	-	-	-	-
Q9BWW4	SSBP3	0	0	0	0	1	0	0	0	0	1	0	-	-	-	-	-
Q9H840	GEMIN7	0	0	0	0	1	0	0	0	0	1	0	-	-	-	-	-
Q9NZ72	STMN3	0	0	0	0	1	0	0	0	0	1	0	-	-	-	-	-
Q9UDR5	AASS	0	0	0	0	1	0	0	0	0	1	0	-	-	-	-	-
Q9Y244	POMP	0	0	0	0	1	0	0	0	0	1	0	-	-	-	-	-
Q9Y6W5	WASF2	0	0	0	0	1	0	0	0	0	1	0	-	-	-	-	-
O15304	SIVA1	1	0	0	0	0	0	0	0	0	1	0	-	-	-	-	-
P20700	LMNB1	1	0	0	0	0	0	0	0	0	1	0	-	-	-	-	-
P49903	SEPHS1	1	0	0	0	0	0	0	0	0	1	0	-	-	-	-	-
P54819	AK2	1	0	0	0	0	0	0	0	0	1	0	-	-	-	-	-
P54920	NAPA	1	0	0	0	0	0	0	0	0	1	0	-	-	-	-	-
P68402	PAFAH1B2	1	0	0	0	0	0	0	0	0	1	0	-	-	-	-	-
Q15057	ACAP2	1	0	0	0	0	0	0	0	0	1	0	-	-	-	-	-
Q16222	UAP1	1	0	0	0	0	0	0	0	0	1	0	-	-	-	-	-
Q5T0N5	FNBP1L	1	0	0	0	0	0	0	0	0	1	0	-	-	-	-	-
Q6NW29	RWDD4	1	0	0	0	0	0	0	0	0	1	0	-	-	-	-	-
Q6UB99	ANKRD11	1	0	0	0	0	0	0	0	0	1	0	-	-	-	-	-
Q86V88	MDP1	1	0	0	0	0	0	0	0	0	1	0	-	-	-	-	-
Q8IV38	ANKMY2	1	0	0	0	0	0	0	0	0	1	0	-	-	-	-	-
Q92558	WASF1	1	0	0	0	0	0	0	0	0	1	0	-	-	-	-	-
Q96H79	ZC3HAV1L	1	0	0	0	0	0	0	0	0	1	0	-	-	-	-	-
Q96IF1	AJUBA	1	0	0	0	0	0	0	0	0	1	0	-	-	-	-	-
Q96LR5	UBE2E2	1	0	0	0	0	0	0	0	0	1	0	-	-	-	-	-
Q96RL1	UIMC1	1	0	0	0	0	0	0	0	0	1	0	-	-	-	-	-
Q99704	DOK1	1	0	0	0	0	0	0	0	0	1	0	-	-	-	-	-
Q99707	MTR	1	0	0	0	0	0	0	0	0	1	0	-	-	-	-	-
Q9BXK5	BCL2L13	1	0	0	0	0	0	0	0	0	1	0	-	-	-	-	-
Q9NQ88	TIGAR	1	0	0	0	0	0	0	0	0	1	0	-	-	-	-	-
Q9NRN7	AASDHPPT	1	0	0	0	0	0	0	0	0	1	0	-	-	-	-	-
Q9NS73	MBIP	1	0	0	0	0	0	0	0	0	1	0	-	-	-	-	-
Q9NVT9	ARMC1	1	0	0	0	0	0	0	0	0	1	0	-	-	-	-	-
Q9NW08	POLR3B	1	0	0	0	0	0	0	0	0	1	0	-	-	-	-	-
Q9NWF9	NA	1	0	0	0	0	0	0	0	0	1	0	-	-	-	-	-
Q9UH17	NA	1	0	0	0	0	0	0	0	0	1	0	-	-	-	-	-
Q9UKU7	ACAD8	1	0	0	0	0	0	0	0	0	1	0	-	-	-	-	-
Q9UL54	NA	1	0	0	0	0	0	0	0	0	1	0	-	-	-	-	-
Q9UQ16	DNM3	1	0	0	0	0	0	0	0	0	1	0	-	-	-	-	-
Q9Y2Y0	ARL2BP	1	0	0	0	0	0	0	0	0	1	0	-	-	-	-	-
Q9Y6B7	AP4B1	1	0	0	0	0	0	0	0	0	1	0	-	-	-	-	-
O00512	BCL9	0	0	0	0	0	0	0	1	0	1	0	-	-	-	-	-
O60216	RAD21	0	0	0	0	0	0	0	1	0	1	0	-	-	-	-	-
P05388	RPLP0	0	0	0	0	0	0	0	1	0	1	0	-	-	-	-	-
P09884	POLA1	0	0	0	0	0	0	0	1	0	1	0	-	-	-	-	-
P30048	PRDX3	0	0	0	0	0	0	0	1	0	1	0	-	-	-	-	-
P54132	BLM	0	0	0	0	0	0	0	1	0	1	0	-	-	-	-	-
Q01082	SPTBN1	0	0	0	0	0	0	0	1	0	1	0	-	-	-	-	-
Q02880	TOP2B	0	0	0	0	0	0	0	1	0	1	0	-	-	-	-	-
Q15046	KARS1	0	0	0	0	0	0	0	1	0	1	0	-	-	-	-	-
Q16186	ADRM1	0	0	0	0	0	0	0	1	0	1	0	-	-	-	-	-
Q16666	IFI16	0	0	0	0	0	0	0	1	0	1	0	-	-	-	-	-
Q2M2I8	AAK1	0	0	0	0	0	0	0	1	0	1	0	-	-	-	-	-
Q5SXM8	DNLZ	0	0	0	0	0	0	0	1	0	1	0	-	-	-	-	-
Q7Z5L9	IRF2BP2	0	0	0	0	0	0	0	1	0	1	0	-	-	-	-	-
Q8N684	CPSF7	0	0	0	0	0	0	0	1	0	1	0	-	-	-	-	-
Q92733	PRCC	0	0	0	0	0	0	0	1	0	1	0	-	-	-	-	-
Q96AE4	FUBP1	0	0	0	0	0	0	0	1	0	1	0	-	-	-	-	-
Q9NSY1	BMP2K	0	0	0	0	0	0	0	1	0	1	0	-	-	-	-	-
Q9NYV4	CDK12	0	0	0	0	0	0	0	1	0	1	0	-	-	-	-	-
Q9UBW5	BIN2	0	0	0	0	0	0	0	1	0	1	0	-	-	-	-	-
Q9UPT8	ZC3H4	0	0	0	0	0	0	0	1	0	1	0	-	-	-	-	-
E9PAV3	NACA	0	0	0	1	0	0	0	0	0	1	0	-	-	-	-	-
O43491	EPB41L2	0	0	0	1	0	0	0	0	0	1	0	-	-	-	-	-
P46013	MKI67	0	0	0	1	0	0	0	0	0	1	0	-	-	-	-	-
A4D161	FAM221A	0	0	0	0	0	0	1	0	0	1	0	-	-	-	-	-
A6NHX0	CASTOR2	0	0	0	0	0	0	1	0	0	1	0	-	-	-	-	-
A6NNZ2	TUBB8B	0	0	0	0	0	0	1	0	0	1	0	-	-	-	-	-
A8MYZ6	FOXO6	0	0	0	0	0	0	1	0	0	1	0	-	-	-	-	-
C9J1V9	EEF1E1-BLOC1S5	0	0	0	0	0	0	1	0	0	1	0	-	-	-	-	-
D6RBG4	SRP19	0	0	0	0	0	0	1	0	0	1	0	-	-	-	-	-
E9PAM4	NA	0	0	0	0	0	0	1	0	0	1	0	-	-	-	-	-
E9PCH4	NA	0	0	0	0	0	0	1	0	0	1	0	-	-	-	-	-
H0YIV9	NA	0	0	0	0	0	0	1	0	0	1	0	-	-	-	-	-
H3BN57	BLOC1S5-TXNDC5	0	0	0	0	0	0	1	0	0	1	0	-	-	-	-	-
H3BN98	NA	0	0	0	0	0	0	1	0	0	1	0	-	-	-	-	-
H3BQZ7	HNRNPUL2-BSCL2	0	0	0	0	0	0	1	0	0	1	0	-	-	-	-	-
J3QQQ9	NA	0	0	0	0	0	0	1	0	0	1	0	-	-	-	-	-
O00291	HIP1	0	0	0	0	0	0	1	0	0	1	0	-	-	-	-	-
O00422	SAP18	0	0	0	0	0	0	1	0	0	1	0	-	-	-	-	-
O00425	IGF2BP3	0	0	0	0	0	0	1	0	0	1	0	-	-	-	-	-
O00442	RTCA	0	0	0	0	0	0	1	0	0	1	0	-	-	-	-	-
O00629	KPNA4	0	0	0	0	0	0	1	0	0	1	0	-	-	-	-	-
O14757	CHEK1	0	0	0	0	0	0	1	0	0	1	0	-	-	-	-	-
O14936	CASK	0	0	0	0	0	0	1	0	0	1	0	-	-	-	-	-
O14983	ATP2A1	0	0	0	0	0	0	1	0	0	1	0	-	-	-	-	-
O15067	PFAS	0	0	0	0	0	0	1	0	0	1	0	-	-	-	-	-
O15078	CEP290	0	0	0	0	0	0	1	0	0	1	0	-	-	-	-	-
O15117	FYB1	0	0	0	0	0	0	1	0	0	1	0	-	-	-	-	-
O15541	RNF113A	0	0	0	0	0	0	1	0	0	1	0	-	-	-	-	-
O43164	PJA2	0	0	0	0	0	0	1	0	0	1	0	-	-	-	-	-
O43290	SART1	0	0	0	0	0	0	1	0	0	1	0	-	-	-	-	-
O43324	EEF1E1	0	0	0	0	0	0	1	0	0	1	0	-	-	-	-	-
O43390	HNRNPR	0	0	0	0	0	0	1	0	0	1	0	-	-	-	-	-
O43439	CBFA2T2	0	0	0	0	0	0	1	0	0	1	0	-	-	-	-	-
O43716	GATC	0	0	0	0	0	0	1	0	0	1	0	-	-	-	-	-
O43760	SYNGR2	0	0	0	0	0	0	1	0	0	1	0	-	-	-	-	-
O43837	IDH3B	0	0	0	0	0	0	1	0	0	1	0	-	-	-	-	-
O43929	ORC4	0	0	0	0	0	0	1	0	0	1	0	-	-	-	-	-
O60637	TSPAN3	0	0	0	0	0	0	1	0	0	1	0	-	-	-	-	-
O60671	RAD1	0	0	0	0	0	0	1	0	0	1	0	-	-	-	-	-
O60812	HNRNPCL1	0	0	0	0	0	0	1	0	0	1	0	-	-	-	-	-
O60814	H2BC12	0	0	0	0	0	0	1	0	0	1	0	-	-	-	-	-
O60880	SH2D1A	0	0	0	0	0	0	1	0	0	1	0	-	-	-	-	-
O60927	PPP1R11	0	0	0	0	0	0	1	0	0	1	0	-	-	-	-	-
O75143	ATG13	0	0	0	0	0	0	1	0	0	1	0	-	-	-	-	-
O75323	NIPSNAP2	0	0	0	0	0	0	1	0	0	1	0	-	-	-	-	-
O75380	NDUFS6	0	0	0	0	0	0	1	0	0	1	0	-	-	-	-	-
O75420	GIGYF1	0	0	0	0	0	0	1	0	0	1	0	-	-	-	-	-
O75526	RBMXL2	0	0	0	0	0	0	1	0	0	1	0	-	-	-	-	-
O75643	SNRNP200	0	0	0	0	0	0	1	0	0	1	0	-	-	-	-	-
O75663	TIPRL	0	0	0	0	0	0	1	0	0	1	0	-	-	-	-	-
O75822	EIF3J	0	0	0	0	0	0	1	0	0	1	0	-	-	-	-	-
O75896	TUSC2	0	0	0	0	0	0	1	0	0	1	0	-	-	-	-	-
O76094	SRP72	0	0	0	0	0	0	1	0	0	1	0	-	-	-	-	-
O95319	CELF2	0	0	0	0	0	0	1	0	0	1	0	-	-	-	-	-
O95425	SVIL	0	0	0	0	0	0	1	0	0	1	0	-	-	-	-	-
O95466	FMNL1	0	0	0	0	0	0	1	0	0	1	0	-	-	-	-	-
O95777	LSM8	0	0	0	0	0	0	1	0	0	1	0	-	-	-	-	-
O95817	BAG3	0	0	0	0	0	0	1	0	0	1	0	-	-	-	-	-
P04181	OAT	0	0	0	0	0	0	1	0	0	1	0	-	-	-	-	-
P04899	GNAI2	0	0	0	0	0	0	1	0	0	1	0	-	-	-	-	-
P05023	ATP1A1	0	0	0	0	0	0	1	0	0	1	0	-	-	-	-	-
P06132	UROD	0	0	0	0	0	0	1	0	0	1	0	-	-	-	-	-
P06899	H2BC11	0	0	0	0	0	0	1	0	0	1	0	-	-	-	-	-
P07437	TUBB	0	0	0	0	0	0	1	0	0	1	0	-	-	-	-	-
P07814	EPRS1	0	0	0	0	0	0	1	0	0	1	0	-	-	-	-	-
P07910	HNRNPC	0	0	0	0	0	0	1	0	0	1	0	-	-	-	-	-
P08237	PFKM	0	0	0	0	0	0	1	0	0	1	0	-	-	-	-	-
P08559	PDHA1	0	0	0	0	0	0	1	0	0	1	0	-	-	-	-	-
P08754	GNAI3	0	0	0	0	0	0	1	0	0	1	0	-	-	-	-	-
P08865	RPSA	0	0	0	0	0	0	1	0	0	1	0	-	-	-	-	-
P09132	SRP19	0	0	0	0	0	0	1	0	0	1	0	-	-	-	-	-
P0DMR1	HNRNPCL4	0	0	0	0	0	0	1	0	0	1	0	-	-	-	-	-
P11177	PDHB	0	0	0	0	0	0	1	0	0	1	0	-	-	-	-	-
P11387	TOP1	0	0	0	0	0	0	1	0	0	1	0	-	-	-	-	-
P11586	NA	0	0	0	0	0	0	1	0	0	1	0	-	-	-	-	-
P13612	ITGA4	0	0	0	0	0	0	1	0	0	1	0	-	-	-	-	-
P13797	PLS3	0	0	0	0	0	0	1	0	0	1	0	-	-	-	-	-
P15153	RAC2	0	0	0	0	0	0	1	0	0	1	0	-	-	-	-	-
P15260	IFNGR1	0	0	0	0	0	0	1	0	0	1	0	-	-	-	-	-
P15529	CD46	0	0	0	0	0	0	1	0	0	1	0	-	-	-	-	-
P15586	GNS	0	0	0	0	0	0	1	0	0	1	0	-	-	-	-	-
P15812	CD1E	0	0	0	0	0	0	1	0	0	1	0	-	-	-	-	-
P15848	ARSB	0	0	0	0	0	0	1	0	0	1	0	-	-	-	-	-
P15880	RPS2	0	0	0	0	0	0	1	0	0	1	0	-	-	-	-	-
P15882	CHN1	0	0	0	0	0	0	1	0	0	1	0	-	-	-	-	-
P16104	H2AX	0	0	0	0	0	0	1	0	0	1	0	-	-	-	-	-
P16615	ATP2A2	0	0	0	0	0	0	1	0	0	1	0	-	-	-	-	-
P18077	RPL35A	0	0	0	0	0	0	1	0	0	1	0	-	-	-	-	-
P18124	RPL7	0	0	0	0	0	0	1	0	0	1	0	-	-	-	-	-
P18615	NELFE	0	0	0	0	0	0	1	0	0	1	0	-	-	-	-	-
P19174	PLCG1	0	0	0	0	0	0	1	0	0	1	0	-	-	-	-	-
P19387	POLR2C	0	0	0	0	0	0	1	0	0	1	0	-	-	-	-	-
P22570	FDXR	0	0	0	0	0	0	1	0	0	1	0	-	-	-	-	-
P23527	H2BC17	0	0	0	0	0	0	1	0	0	1	0	-	-	-	-	-
P25685	DNAJB1	0	0	0	0	0	0	1	0	0	1	0	-	-	-	-	-
P26373	RPL13	0	0	0	0	0	0	1	0	0	1	0	-	-	-	-	-
P26640	VARS1	0	0	0	0	0	0	1	0	0	1	0	-	-	-	-	-
P27361	MAPK3	0	0	0	0	0	0	1	0	0	1	0	-	-	-	-	-
P27695	APEX1	0	0	0	0	0	0	1	0	0	1	0	-	-	-	-	-
P27701	CD82	0	0	0	0	0	0	1	0	0	1	0	-	-	-	-	-
P27708	CAD	0	0	0	0	0	0	1	0	0	1	0	-	-	-	-	-
P28838	LAP3	0	0	0	0	0	0	1	0	0	1	0	-	-	-	-	-
P29016	CD1B	0	0	0	0	0	0	1	0	0	1	0	-	-	-	-	-
P29084	GTF2E2	0	0	0	0	0	0	1	0	0	1	0	-	-	-	-	-
P29218	IMPA1	0	0	0	0	0	0	1	0	0	1	0	-	-	-	-	-
P29353	SHC1	0	0	0	0	0	0	1	0	0	1	0	-	-	-	-	-
P29803	PDHA2	0	0	0	0	0	0	1	0	0	1	0	-	-	-	-	-
P31942	HNRNPH3	0	0	0	0	0	0	1	0	0	1	0	-	-	-	-	-
P32969	RPL9; RPL9P7; RPL9P8; RPL9P9	0	0	0	0	0	0	1	0	0	1	0	-	-	-	-	-
P33778	H2BC3	0	0	0	0	0	0	1	0	0	1	0	-	-	-	-	-
P33993	MCM7	0	0	0	0	0	0	1	0	0	1	0	-	-	-	-	-
P34059	GALNS	0	0	0	0	0	0	1	0	0	1	0	-	-	-	-	-
P35249	RFC4	0	0	0	0	0	0	1	0	0	1	0	-	-	-	-	-
P35573	AGL	0	0	0	0	0	0	1	0	0	1	0	-	-	-	-	-
P36578	RPL4	0	0	0	0	0	0	1	0	0	1	0	-	-	-	-	-
P37275	ZEB1	0	0	0	0	0	0	1	0	0	1	0	-	-	-	-	-
P38571	LIPA	0	0	0	0	0	0	1	0	0	1	0	-	-	-	-	-
P39023	RPL3	0	0	0	0	0	0	1	0	0	1	0	-	-	-	-	-
P40429	RPL13A	0	0	0	0	0	0	1	0	0	1	0	-	-	-	-	-
P41252	IARS1	0	0	0	0	0	0	1	0	0	1	0	-	-	-	-	-
P42766	RPL35	0	0	0	0	0	0	1	0	0	1	0	-	-	-	-	-
P43243	MATR3	0	0	0	0	0	0	1	0	0	1	0	-	-	-	-	-
P43403	ZAP70	0	0	0	0	0	0	1	0	0	1	0	-	-	-	-	-
P46781	RPS9	0	0	0	0	0	0	1	0	0	1	0	-	-	-	-	-
P46782	RPS5	0	0	0	0	0	0	1	0	0	1	0	-	-	-	-	-
P46783	RPS10	0	0	0	0	0	0	1	0	0	1	0	-	-	-	-	-
P48735	IDH2	0	0	0	0	0	0	1	0	0	1	0	-	-	-	-	-
P48739	PITPNB	0	0	0	0	0	0	1	0	0	1	0	-	-	-	-	-
P49406	MRPL19	0	0	0	0	0	0	1	0	0	1	0	-	-	-	-	-
P50148	GNAQ	0	0	0	0	0	0	1	0	0	1	0	-	-	-	-	-
P50213	IDH3A	0	0	0	0	0	0	1	0	0	1	0	-	-	-	-	-
P50402	EMD	0	0	0	0	0	0	1	0	0	1	0	-	-	-	-	-
P50749	RASSF2	0	0	0	0	0	0	1	0	0	1	0	-	-	-	-	-
P50750	CDK9	0	0	0	0	0	0	1	0	0	1	0	-	-	-	-	-
P50914	RPL14	0	0	0	0	0	0	1	0	0	1	0	-	-	-	-	-
P51397	DAP	0	0	0	0	0	0	1	0	0	1	0	-	-	-	-	-
P52272	HNRNPM	0	0	0	0	0	0	1	0	0	1	0	-	-	-	-	-
P54707	ATP12A	0	0	0	0	0	0	1	0	0	1	0	-	-	-	-	-
P55795	HNRNPH2	0	0	0	0	0	0	1	0	0	1	0	-	-	-	-	-
P56524	HDAC4	0	0	0	0	0	0	1	0	0	1	0	-	-	-	-	-
P57053	H2BC12L	0	0	0	0	0	0	1	0	0	1	0	-	-	-	-	-
P57105	SYNJ2BP	0	0	0	0	0	0	1	0	0	1	0	-	-	-	-	-
P57737	CORO7	0	0	0	0	0	0	1	0	0	1	0	-	-	-	-	-
P58876	H2BC5	0	0	0	0	0	0	1	0	0	1	0	-	-	-	-	-
P61073	CXCR4	0	0	0	0	0	0	1	0	0	1	0	-	-	-	-	-
P61081	UBE2M	0	0	0	0	0	0	1	0	0	1	0	-	-	-	-	-
P61086	UBE2K	0	0	0	0	0	0	1	0	0	1	0	-	-	-	-	-
P61224	RAP1B	0	0	0	0	0	0	1	0	0	1	0	-	-	-	-	-
P61225	RAP2B	0	0	0	0	0	0	1	0	0	1	0	-	-	-	-	-
P61247	RPS3A	0	0	0	0	0	0	1	0	0	1	0	-	-	-	-	-
P61254	RPL26	0	0	0	0	0	0	1	0	0	1	0	-	-	-	-	-
P61353	RPL27	0	0	0	0	0	0	1	0	0	1	0	-	-	-	-	-
P61586	RHOA	0	0	0	0	0	0	1	0	0	1	0	-	-	-	-	-
P61966	AP1S1	0	0	0	0	0	0	1	0	0	1	0	-	-	-	-	-
P62081	RPS7	0	0	0	0	0	0	1	0	0	1	0	-	-	-	-	-
P62249	RPS16	0	0	0	0	0	0	1	0	0	1	0	-	-	-	-	-
P62253	UBE2G1	0	0	0	0	0	0	1	0	0	1	0	-	-	-	-	-
P62263	RPS14	0	0	0	0	0	0	1	0	0	1	0	-	-	-	-	-
P62266	RPS23	0	0	0	0	0	0	1	0	0	1	0	-	-	-	-	-
P62269	RPS18	0	0	0	0	0	0	1	0	0	1	0	-	-	-	-	-
P62277	RPS13	0	0	0	0	0	0	1	0	0	1	0	-	-	-	-	-
P62495	ETF1	0	0	0	0	0	0	1	0	0	1	0	-	-	-	-	-
P62701	RPS4X	0	0	0	0	0	0	1	0	0	1	0	-	-	-	-	-
P62807	H2BC10; H2BC4; H2BC6; H2BC7; H2BC8	0	0	0	0	0	0	1	0	0	1	0	-	-	-	-	-
P62829	RPL23	0	0	0	0	0	0	1	0	0	1	0	-	-	-	-	-
P62837	UBE2D2	0	0	0	0	0	0	1	0	0	1	0	-	-	-	-	-
P62875	POLR2L	0	0	0	0	0	0	1	0	0	1	0	-	-	-	-	-
P62879	GNB2	0	0	0	0	0	0	1	0	0	1	0	-	-	-	-	-
P62899	RPL31	0	0	0	0	0	0	1	0	0	1	0	-	-	-	-	-
P62906	RPL10A	0	0	0	0	0	0	1	0	0	1	0	-	-	-	-	-
P62910	RPL32	0	0	0	0	0	0	1	0	0	1	0	-	-	-	-	-
P62913	RPL11	0	0	0	0	0	0	1	0	0	1	0	-	-	-	-	-
P62995	TRA2B	0	0	0	0	0	0	1	0	0	1	0	-	-	-	-	-
P63244	RACK1	0	0	0	0	0	0	1	0	0	1	0	-	-	-	-	-
P68371	TUBB4B	0	0	0	0	0	0	1	0	0	1	0	-	-	-	-	-
P78406	RAE1	0	0	0	0	0	0	1	0	0	1	0	-	-	-	-	-
P82650	MRPS22	0	0	0	0	0	0	1	0	0	1	0	-	-	-	-	-
P82663	MRPS25	0	0	0	0	0	0	1	0	0	1	0	-	-	-	-	-
P82930	MRPS34	0	0	0	0	0	0	1	0	0	1	0	-	-	-	-	-
P83731	RPL24	0	0	0	0	0	0	1	0	0	1	0	-	-	-	-	-
P83876	TXNL4A	0	0	0	0	0	0	1	0	0	1	0	-	-	-	-	-
P84085	ARF5	0	0	0	0	0	0	1	0	0	1	0	-	-	-	-	-
P84103	SRSF3	0	0	0	0	0	0	1	0	0	1	0	-	-	-	-	-
P85037	FOXK1	0	0	0	0	0	0	1	0	0	1	0	-	-	-	-	-
P98179	RBM3	0	0	0	0	0	0	1	0	0	1	0	-	-	-	-	-
Q00169	PITPNA	0	0	0	0	0	0	1	0	0	1	0	-	-	-	-	-
Q01081	U2AF1	0	0	0	0	0	0	1	0	0	1	0	-	-	-	-	-
Q01650	SLC7A5	0	0	0	0	0	0	1	0	0	1	0	-	-	-	-	-
Q02543	RPL18A	0	0	0	0	0	0	1	0	0	1	0	-	-	-	-	-
Q03933	HSF2	0	0	0	0	0	0	1	0	0	1	0	-	-	-	-	-
Q05519	SRSF11	0	0	0	0	0	0	1	0	0	1	0	-	-	-	-	-
Q07020	RPL18	0	0	0	0	0	0	1	0	0	1	0	-	-	-	-	-
Q08722	CD47	0	0	0	0	0	0	1	0	0	1	0	-	-	-	-	-
Q0VG06	FAAP100	0	0	0	0	0	0	1	0	0	1	0	-	-	-	-	-
Q12778	FOXO1	0	0	0	0	0	0	1	0	0	1	0	-	-	-	-	-
Q12792	TWF1	0	0	0	0	0	0	1	0	0	1	0	-	-	-	-	-
Q12974	PTP4A2	0	0	0	0	0	0	1	0	0	1	0	-	-	-	-	-
Q12982	BNIP2	0	0	0	0	0	0	1	0	0	1	0	-	-	-	-	-
Q13057	COASY	0	0	0	0	0	0	1	0	0	1	0	-	-	-	-	-
Q13084	MRPL28	0	0	0	0	0	0	1	0	0	1	0	-	-	-	-	-
Q13155	AIMP2	0	0	0	0	0	0	1	0	0	1	0	-	-	-	-	-
Q13242	SRSF9	0	0	0	0	0	0	1	0	0	1	0	-	-	-	-	-
Q13243	SRSF5	0	0	0	0	0	0	1	0	0	1	0	-	-	-	-	-
Q13247	SRSF6	0	0	0	0	0	0	1	0	0	1	0	-	-	-	-	-
Q13257	MAD2L1	0	0	0	0	0	0	1	0	0	1	0	-	-	-	-	-
Q13347	EIF3I	0	0	0	0	0	0	1	0	0	1	0	-	-	-	-	-
Q13422	IKZF1	0	0	0	0	0	0	1	0	0	1	0	-	-	-	-	-
Q13547	HDAC1	0	0	0	0	0	0	1	0	0	1	0	-	-	-	-	-
Q13616	CUL1	0	0	0	0	0	0	1	0	0	1	0	-	-	-	-	-
Q13643	FHL3	0	0	0	0	0	0	1	0	0	1	0	-	-	-	-	-
Q13748	TUBA3C	0	0	0	0	0	0	1	0	0	1	0	-	-	-	-	-
Q14146	URB2	0	0	0	0	0	0	1	0	0	1	0	-	-	-	-	-
Q14152	EIF3A	0	0	0	0	0	0	1	0	0	1	0	-	-	-	-	-
Q14166	TTLL12	0	0	0	0	0	0	1	0	0	1	0	-	-	-	-	-
Q14315	FLNC	0	0	0	0	0	0	1	0	0	1	0	-	-	-	-	-
Q14344	GNA13	0	0	0	0	0	0	1	0	0	1	0	-	-	-	-	-
Q14444	CAPRIN1	0	0	0	0	0	0	1	0	0	1	0	-	-	-	-	-
Q14651	PLS1	0	0	0	0	0	0	1	0	0	1	0	-	-	-	-	-
Q14681	KCTD2	0	0	0	0	0	0	1	0	0	1	0	-	-	-	-	-
Q15043	SLC39A14	0	0	0	0	0	0	1	0	0	1	0	-	-	-	-	-
Q15149	PLEC	0	0	0	0	0	0	1	0	0	1	0	-	-	-	-	-
Q15154	NA	0	0	0	0	0	0	1	0	0	1	0	-	-	-	-	-
Q15257	PTPA	0	0	0	0	0	0	1	0	0	1	0	-	-	-	-	-
Q15382	RHEB	0	0	0	0	0	0	1	0	0	1	0	-	-	-	-	-
Q15404	RSU1	0	0	0	0	0	0	1	0	0	1	0	-	-	-	-	-
Q15628	TRADD	0	0	0	0	0	0	1	0	0	1	0	-	-	-	-	-
Q15758	SLC1A5	0	0	0	0	0	0	1	0	0	1	0	-	-	-	-	-
Q15814	TBCC	0	0	0	0	0	0	1	0	0	1	0	-	-	-	-	-
Q15819	UBE2V2	0	0	0	0	0	0	1	0	0	1	0	-	-	-	-	-
Q15906	VPS72	0	0	0	0	0	0	1	0	0	1	0	-	-	-	-	-
Q16401	PSMD5	0	0	0	0	0	0	1	0	0	1	0	-	-	-	-	-
Q16563	SYPL1	0	0	0	0	0	0	1	0	0	1	0	-	-	-	-	-
Q16629	SRSF7	0	0	0	0	0	0	1	0	0	1	0	-	-	-	-	-
Q16763	UBE2S	0	0	0	0	0	0	1	0	0	1	0	-	-	-	-	-
Q16778	H2BC21	0	0	0	0	0	0	1	0	0	1	0	-	-	-	-	-
Q16822	PCK2	0	0	0	0	0	0	1	0	0	1	0	-	-	-	-	-
Q1KMD3	HNRNPUL2	0	0	0	0	0	0	1	0	0	1	0	-	-	-	-	-
Q2PPJ7	RALGAPA2	0	0	0	0	0	0	1	0	0	1	0	-	-	-	-	-
Q2TAL8	QRICH1	0	0	0	0	0	0	1	0	0	1	0	-	-	-	-	-
Q32P44	EML3	0	0	0	0	0	0	1	0	0	1	0	-	-	-	-	-
Q4L180	FILIP1L	0	0	0	0	0	0	1	0	0	1	0	-	-	-	-	-
Q5JTJ3	COA6	0	0	0	0	0	0	1	0	0	1	0	-	-	-	-	-
Q5QNW6	H2BC18	0	0	0	0	0	0	1	0	0	1	0	-	-	-	-	-
Q5SY16	NOL9	0	0	0	0	0	0	1	0	0	1	0	-	-	-	-	-
Q5T2E6	ARMH3	0	0	0	0	0	0	1	0	0	1	0	-	-	-	-	-
Q5VTB9	RNF220	0	0	0	0	0	0	1	0	0	1	0	-	-	-	-	-
Q68DU8	KCTD16	0	0	0	0	0	0	1	0	0	1	0	-	-	-	-	-
Q6DD87	NA	0	0	0	0	0	0	1	0	0	1	0	-	-	-	-	-
Q6F5E8	CARMIL2	0	0	0	0	0	0	1	0	0	1	0	-	-	-	-	-
Q6IQ23	PLEKHA7	0	0	0	0	0	0	1	0	0	1	0	-	-	-	-	-
Q6NVV1	RPL13AP3	0	0	0	0	0	0	1	0	0	1	0	-	-	-	-	-
Q6P1N0	CC2D1A	0	0	0	0	0	0	1	0	0	1	0	-	-	-	-	-
Q6P2Q9	PRPF8	0	0	0	0	0	0	1	0	0	1	0	-	-	-	-	-
Q6PEY2	TUBA3E	0	0	0	0	0	0	1	0	0	1	0	-	-	-	-	-
Q6PII3	CCDC174	0	0	0	0	0	0	1	0	0	1	0	-	-	-	-	-
Q6UN15	FIP1L1	0	0	0	0	0	0	1	0	0	1	0	-	-	-	-	-
Q6UWE0	LRSAM1	0	0	0	0	0	0	1	0	0	1	0	-	-	-	-	-
Q71U36	TUBA1A	0	0	0	0	0	0	1	0	0	1	0	-	-	-	-	-
Q71UM5	RPS27L	0	0	0	0	0	0	1	0	0	1	0	-	-	-	-	-
Q7LG56	RRM2B	0	0	0	0	0	0	1	0	0	1	0	-	-	-	-	-
Q7RTP6	MICAL3	0	0	0	0	0	0	1	0	0	1	0	-	-	-	-	-
Q7Z3B3	KANSL1	0	0	0	0	0	0	1	0	0	1	0	-	-	-	-	-
Q7Z417	NUFIP2	0	0	0	0	0	0	1	0	0	1	0	-	-	-	-	-
Q86T03	PIP4P1	0	0	0	0	0	0	1	0	0	1	0	-	-	-	-	-
Q86TB9	PATL1	0	0	0	0	0	0	1	0	0	1	0	-	-	-	-	-
Q86V21	AACS	0	0	0	0	0	0	1	0	0	1	0	-	-	-	-	-
Q86X95	CIR1	0	0	0	0	0	0	1	0	0	1	0	-	-	-	-	-
Q8IWC1	MAP7D3	0	0	0	0	0	0	1	0	0	1	0	-	-	-	-	-
Q8IWF6	DENND6A	0	0	0	0	0	0	1	0	0	1	0	-	-	-	-	-
Q8IXM3	MRPL41	0	0	0	0	0	0	1	0	0	1	0	-	-	-	-	-
Q8IZ07	ANKRD13A	0	0	0	0	0	0	1	0	0	1	0	-	-	-	-	-
Q8IZ21	PHACTR4	0	0	0	0	0	0	1	0	0	1	0	-	-	-	-	-
Q8IZQ5	SELENOH	0	0	0	0	0	0	1	0	0	1	0	-	-	-	-	-
Q8N163	CCAR2	0	0	0	0	0	0	1	0	0	1	0	-	-	-	-	-
Q8N3D4	EHBP1L1	0	0	0	0	0	0	1	0	0	1	0	-	-	-	-	-
Q8N584	TTC39C	0	0	0	0	0	0	1	0	0	1	0	-	-	-	-	-
Q8N6H7	ARFGAP2	0	0	0	0	0	0	1	0	0	1	0	-	-	-	-	-
Q8NB49	ATP11C	0	0	0	0	0	0	1	0	0	1	0	-	-	-	-	-
Q8NBN3	TMEM87A	0	0	0	0	0	0	1	0	0	1	0	-	-	-	-	-
Q8NCN4	RNF169	0	0	0	0	0	0	1	0	0	1	0	-	-	-	-	-
Q8ND56	LSM14A	0	0	0	0	0	0	1	0	0	1	0	-	-	-	-	-
Q8NFP9	NBEA	0	0	0	0	0	0	1	0	0	1	0	-	-	-	-	-
Q8NFV4	ABHD11	0	0	0	0	0	0	1	0	0	1	0	-	-	-	-	-
Q8NI51	CTCFL	0	0	0	0	0	0	1	0	0	1	0	-	-	-	-	-
Q8TD47	RPS4Y2	0	0	0	0	0	0	1	0	0	1	0	-	-	-	-	-
Q8TDH9	BLOC1S5	0	0	0	0	0	0	1	0	0	1	0	-	-	-	-	-
Q8TEA1	NSUN6	0	0	0	0	0	0	1	0	0	1	0	-	-	-	-	-
Q8TEU7	RAPGEF6	0	0	0	0	0	0	1	0	0	1	0	-	-	-	-	-
Q8WU68	U2AF1L4	0	0	0	0	0	0	1	0	0	1	0	-	-	-	-	-
Q8WUA7	TBC1D22A	0	0	0	0	0	0	1	0	0	1	0	-	-	-	-	-
Q8WV99	ZFAND2B	0	0	0	0	0	0	1	0	0	1	0	-	-	-	-	-
Q8WW01	TSEN15	0	0	0	0	0	0	1	0	0	1	0	-	-	-	-	-
Q8WXI9	GATAD2B	0	0	0	0	0	0	1	0	0	1	0	-	-	-	-	-
Q8WZA9	IRGQ	0	0	0	0	0	0	1	0	0	1	0	-	-	-	-	-
Q92616	NA	0	0	0	0	0	0	1	0	0	1	0	-	-	-	-	-
Q92830	KAT2A	0	0	0	0	0	0	1	0	0	1	0	-	-	-	-	-
Q92844	TANK	0	0	0	0	0	0	1	0	0	1	0	-	-	-	-	-
Q92879	CELF1	0	0	0	0	0	0	1	0	0	1	0	-	-	-	-	-
Q92905	COPS5	0	0	0	0	0	0	1	0	0	1	0	-	-	-	-	-
Q92947	GCDH	0	0	0	0	0	0	1	0	0	1	0	-	-	-	-	-
Q93034	CUL5	0	0	0	0	0	0	1	0	0	1	0	-	-	-	-	-
Q93052	LPP	0	0	0	0	0	0	1	0	0	1	0	-	-	-	-	-
Q93079	H2BC9	0	0	0	0	0	0	1	0	0	1	0	-	-	-	-	-
Q969M7	UBE2F	0	0	0	0	0	0	1	0	0	1	0	-	-	-	-	-
Q96A35	MRPL24	0	0	0	0	0	0	1	0	0	1	0	-	-	-	-	-
Q96B36	AKT1S1	0	0	0	0	0	0	1	0	0	1	0	-	-	-	-	-
Q96C36	PYCR2	0	0	0	0	0	0	1	0	0	1	0	-	-	-	-	-
Q96CJ1	EAF2	0	0	0	0	0	0	1	0	0	1	0	-	-	-	-	-
Q96CX2	KCTD12	0	0	0	0	0	0	1	0	0	1	0	-	-	-	-	-
Q96DB5	RMDN1	0	0	0	0	0	0	1	0	0	1	0	-	-	-	-	-
Q96EW2	HSPBAP1	0	0	0	0	0	0	1	0	0	1	0	-	-	-	-	-
Q96EY7	PTCD3	0	0	0	0	0	0	1	0	0	1	0	-	-	-	-	-
Q96EY8	MMAB	0	0	0	0	0	0	1	0	0	1	0	-	-	-	-	-
Q96FJ2	DYNLL2	0	0	0	0	0	0	1	0	0	1	0	-	-	-	-	-
Q96GA3	LTV1	0	0	0	0	0	0	1	0	0	1	0	-	-	-	-	-
Q96GC5	MRPL48	0	0	0	0	0	0	1	0	0	1	0	-	-	-	-	-
Q96GW9	MARS2	0	0	0	0	0	0	1	0	0	1	0	-	-	-	-	-
Q96JM3	CHAMP1	0	0	0	0	0	0	1	0	0	1	0	-	-	-	-	-
Q96N21	TEPSIN	0	0	0	0	0	0	1	0	0	1	0	-	-	-	-	-
Q99426	TBCB	0	0	0	0	0	0	1	0	0	1	0	-	-	-	-	-
Q99439	CNN2	0	0	0	0	0	0	1	0	0	1	0	-	-	-	-	-
Q99547	MPHOSPH6	0	0	0	0	0	0	1	0	0	1	0	-	-	-	-	-
Q99615	DNAJC7	0	0	0	0	0	0	1	0	0	1	0	-	-	-	-	-
Q99623	PHB2	0	0	0	0	0	0	1	0	0	1	0	-	-	-	-	-
Q99627	COPS8	0	0	0	0	0	0	1	0	0	1	0	-	-	-	-	-
Q99714	HSD17B10	0	0	0	0	0	0	1	0	0	1	0	-	-	-	-	-
Q99877	H2BC15	0	0	0	0	0	0	1	0	0	1	0	-	-	-	-	-
Q99879	H2BC14	0	0	0	0	0	0	1	0	0	1	0	-	-	-	-	-
Q9BQ39	DDX50	0	0	0	0	0	0	1	0	0	1	0	-	-	-	-	-
Q9BRR8	GPATCH1	0	0	0	0	0	0	1	0	0	1	0	-	-	-	-	-
Q9BSU3	NAA11	0	0	0	0	0	0	1	0	0	1	0	-	-	-	-	-
Q9BSV6	TSEN34	0	0	0	0	0	0	1	0	0	1	0	-	-	-	-	-
Q9BTU6	PI4K2A	0	0	0	0	0	0	1	0	0	1	0	-	-	-	-	-
Q9BVK6	TMED9	0	0	0	0	0	0	1	0	0	1	0	-	-	-	-	-
Q9BX40	LSM14B	0	0	0	0	0	0	1	0	0	1	0	-	-	-	-	-
Q9BXP5	SRRT	0	0	0	0	0	0	1	0	0	1	0	-	-	-	-	-
Q9BYC8	MRPL32	0	0	0	0	0	0	1	0	0	1	0	-	-	-	-	-
Q9BYC9	MRPL20	0	0	0	0	0	0	1	0	0	1	0	-	-	-	-	-
Q9BYX7	POTEKP	0	0	0	0	0	0	1	0	0	1	0	-	-	-	-	-
Q9BZX2	UCK2	0	0	0	0	0	0	1	0	0	1	0	-	-	-	-	-
Q9BZZ5	API5	0	0	0	0	0	0	1	0	0	1	0	-	-	-	-	-
Q9C0B0	UNK	0	0	0	0	0	0	1	0	0	1	0	-	-	-	-	-
Q9C0J8	WDR33	0	0	0	0	0	0	1	0	0	1	0	-	-	-	-	-
Q9GZM3	POLR2J2	0	0	0	0	0	0	1	0	0	1	0	-	-	-	-	-
Q9H0A0	NAT10	0	0	0	0	0	0	1	0	0	1	0	-	-	-	-	-
Q9H1A7	POLR2J3	0	0	0	0	0	0	1	0	0	1	0	-	-	-	-	-
Q9H2V7	SPNS1	0	0	0	0	0	0	1	0	0	1	0	-	-	-	-	-
Q9H3H3	NA	0	0	0	0	0	0	1	0	0	1	0	-	-	-	-	-
Q9H6S0	YTHDC2	0	0	0	0	0	0	1	0	0	1	0	-	-	-	-	-
Q9H7N4	SCAF1	0	0	0	0	0	0	1	0	0	1	0	-	-	-	-	-
Q9H7Z7	PTGES2	0	0	0	0	0	0	1	0	0	1	0	-	-	-	-	-
Q9HC52	CBX8	0	0	0	0	0	0	1	0	0	1	0	-	-	-	-	-
Q9HCJ0	TNRC6C	0	0	0	0	0	0	1	0	0	1	0	-	-	-	-	-
Q9HCS4	TCF7L1	0	0	0	0	0	0	1	0	0	1	0	-	-	-	-	-
Q9HD26	GOPC	0	0	0	0	0	0	1	0	0	1	0	-	-	-	-	-
Q9NP73	ALG13	0	0	0	0	0	0	1	0	0	1	0	-	-	-	-	-
Q9NQ39	RPS10P5	0	0	0	0	0	0	1	0	0	1	0	-	-	-	-	-
Q9NQ50	MRPL40	0	0	0	0	0	0	1	0	0	1	0	-	-	-	-	-
Q9NQX3	GPHN	0	0	0	0	0	0	1	0	0	1	0	-	-	-	-	-
Q9NR28	DIABLO	0	0	0	0	0	0	1	0	0	1	0	-	-	-	-	-
Q9NR30	DDX21	0	0	0	0	0	0	1	0	0	1	0	-	-	-	-	-
Q9NR31	SAR1A	0	0	0	0	0	0	1	0	0	1	0	-	-	-	-	-
Q9NRA8	EIF4ENIF1	0	0	0	0	0	0	1	0	0	1	0	-	-	-	-	-
Q9NU19	TBC1D22B	0	0	0	0	0	0	1	0	0	1	0	-	-	-	-	-
Q9NZ09	UBAP1	0	0	0	0	0	0	1	0	0	1	0	-	-	-	-	-
Q9NZM5	NOP53	0	0	0	0	0	0	1	0	0	1	0	-	-	-	-	-
Q9P0L1	ZKSCAN7	0	0	0	0	0	0	1	0	0	1	0	-	-	-	-	-
Q9P270	SLAIN2	0	0	0	0	0	0	1	0	0	1	0	-	-	-	-	-
Q9P2J5	LARS1	0	0	0	0	0	0	1	0	0	1	0	-	-	-	-	-
Q9UGP4	LIMD1	0	0	0	0	0	0	1	0	0	1	0	-	-	-	-	-
Q9UGU0	TCF20	0	0	0	0	0	0	1	0	0	1	0	-	-	-	-	-
Q9UHB9	SRP68	0	0	0	0	0	0	1	0	0	1	0	-	-	-	-	-
Q9UIG0	BAZ1B	0	0	0	0	0	0	1	0	0	1	0	-	-	-	-	-
Q9UJ41	NA	0	0	0	0	0	0	1	0	0	1	0	-	-	-	-	-
Q9UK58	CCNL1	0	0	0	0	0	0	1	0	0	1	0	-	-	-	-	-
Q9UKA8	RCAN3	0	0	0	0	0	0	1	0	0	1	0	-	-	-	-	-
Q9UKL6	PCTP	0	0	0	0	0	0	1	0	0	1	0	-	-	-	-	-
Q9UKV0	HDAC9	0	0	0	0	0	0	1	0	0	1	0	-	-	-	-	-
Q9ULH7	MRTFB	0	0	0	0	0	0	1	0	0	1	0	-	-	-	-	-
Q9UM82	SPATA2	0	0	0	0	0	0	1	0	0	1	0	-	-	-	-	-
Q9UMZ2	SYNRG	0	0	0	0	0	0	1	0	0	1	0	-	-	-	-	-
Q9Y223	GNE	0	0	0	0	0	0	1	0	0	1	0	-	-	-	-	-
Q9Y285	FARSA	0	0	0	0	0	0	1	0	0	1	0	-	-	-	-	-
Q9Y2G3	ATP11B	0	0	0	0	0	0	1	0	0	1	0	-	-	-	-	-
Q9Y2P8	RCL1	0	0	0	0	0	0	1	0	0	1	0	-	-	-	-	-
Q9Y3B9	RRP15	0	0	0	0	0	0	1	0	0	1	0	-	-	-	-	-
Q9Y3D7	PAM16	0	0	0	0	0	0	1	0	0	1	0	-	-	-	-	-
Q9Y680	NA	0	0	0	0	0	0	1	0	0	1	0	-	-	-	-	-
Q9Y6M1	IGF2BP2	0	0	0	0	0	0	1	0	0	1	0	-	-	-	-	-
A6NHR9	SMCHD1	0	0	1	0	0	0	0	0	0	1	0	-	-	-	-	-
O14979	HNRNPDL	0	0	1	0	0	0	0	0	0	1	0	-	-	-	-	-
O60443	GSDME	0	0	1	0	0	0	0	0	0	1	0	-	-	-	-	-
O75439	PMPCB	0	0	1	0	0	0	0	0	0	1	0	-	-	-	-	-
O94808	GFPT2	0	0	1	0	0	0	0	0	0	1	0	-	-	-	-	-
O94903	PLPBP	0	0	1	0	0	0	0	0	0	1	0	-	-	-	-	-
O95848	NUDT14	0	0	1	0	0	0	0	0	0	1	0	-	-	-	-	-
P07305	H1-0	0	0	1	0	0	0	0	0	0	1	0	-	-	-	-	-
P0DMV9	HSPA1B	0	0	1	0	0	0	0	0	0	1	0	-	-	-	-	-
P35579	MYH9	0	0	1	0	0	0	0	0	0	1	0	-	-	-	-	-
P42765	ACAA2	0	0	1	0	0	0	0	0	0	1	0	-	-	-	-	-
P46199	MTIF2	0	0	1	0	0	0	0	0	0	1	0	-	-	-	-	-
P49459	UBE2A	0	0	1	0	0	0	0	0	0	1	0	-	-	-	-	-
P60903	S100A10	0	0	1	0	0	0	0	0	0	1	0	-	-	-	-	-
P63261	ACTG1	0	0	1	0	0	0	0	0	0	1	0	-	-	-	-	-
P68431	H3C1; H3C10; H3C11; H3C12; H3C2; H3C3; H3C4; H3C6; H3C7; H3C8	0	0	1	0	0	0	0	0	0	1	0	-	-	-	-	-
P84243	H3-3A; H3-3B	0	0	1	0	0	0	0	0	0	1	0	-	-	-	-	-
Q14568	HSP90AA2P	0	0	1	0	0	0	0	0	0	1	0	-	-	-	-	-
Q15785	TOMM34	0	0	1	0	0	0	0	0	0	1	0	-	-	-	-	-
Q3KQV9	UAP1L1	0	0	1	0	0	0	0	0	0	1	0	-	-	-	-	-
Q5JTC6	AMER1	0	0	1	0	0	0	0	0	0	1	0	-	-	-	-	-
Q5QP82	DCAF10	0	0	1	0	0	0	0	0	0	1	0	-	-	-	-	-
Q5VWQ0	RSBN1	0	0	1	0	0	0	0	0	0	1	0	-	-	-	-	-
Q5VZE5	NAA35	0	0	1	0	0	0	0	0	0	1	0	-	-	-	-	-
Q6NXT2	H3-5	0	0	1	0	0	0	0	0	0	1	0	-	-	-	-	-
Q6ZTA4	TRIM67	0	0	1	0	0	0	0	0	0	1	0	-	-	-	-	-
Q7L804	RAB11FIP2	0	0	1	0	0	0	0	0	0	1	0	-	-	-	-	-
Q86U86	PBRM1	0	0	1	0	0	0	0	0	0	1	0	-	-	-	-	-
Q8IUE6	H2AC21	0	0	1	0	0	0	0	0	0	1	0	-	-	-	-	-
Q8IV36	HID1	0	0	1	0	0	0	0	0	0	1	0	-	-	-	-	-
Q8IY33	MICALL2	0	0	1	0	0	0	0	0	0	1	0	-	-	-	-	-
Q8N3E9	PLCD3	0	0	1	0	0	0	0	0	0	1	0	-	-	-	-	-
Q8N4X5	AFAP1L2	0	0	1	0	0	0	0	0	0	1	0	-	-	-	-	-
Q8NB14	USP38	0	0	1	0	0	0	0	0	0	1	0	-	-	-	-	-
Q8NCG7	DAGLB	0	0	1	0	0	0	0	0	0	1	0	-	-	-	-	-
Q8WUF5	PPP1R13L	0	0	1	0	0	0	0	0	0	1	0	-	-	-	-	-
Q92556	ELMO1	0	0	1	0	0	0	0	0	0	1	0	-	-	-	-	-
Q92736	RYR2	0	0	1	0	0	0	0	0	0	1	0	-	-	-	-	-
Q96F24	NRBF2	0	0	1	0	0	0	0	0	0	1	0	-	-	-	-	-
Q96M96	FGD4	0	0	1	0	0	0	0	0	0	1	0	-	-	-	-	-
Q99081	TCF12	0	0	1	0	0	0	0	0	0	1	0	-	-	-	-	-
Q9BT25	HAUS8	0	0	1	0	0	0	0	0	0	1	0	-	-	-	-	-
Q9H0U4	RAB1B	0	0	1	0	0	0	0	0	0	1	0	-	-	-	-	-
Q9H6N6	MYH16	0	0	1	0	0	0	0	0	0	1	0	-	-	-	-	-
Q9H7E9	C8orf33	0	0	1	0	0	0	0	0	0	1	0	-	-	-	-	-
Q9H9V9	JMJD4	0	0	1	0	0	0	0	0	0	1	0	-	-	-	-	-
Q9HCM4	EPB41L5	0	0	1	0	0	0	0	0	0	1	0	-	-	-	-	-
Q9NX74	DUS2	0	0	1	0	0	0	0	0	0	1	0	-	-	-	-	-
Q9NYT0	PLEK2	0	0	1	0	0	0	0	0	0	1	0	-	-	-	-	-
Q9P2X3	IMPACT	0	0	1	0	0	0	0	0	0	1	0	-	-	-	-	-
Q9UH03	SEPTIN3	0	0	1	0	0	0	0	0	0	1	0	-	-	-	-	-
Q9UHW5	GPN3	0	0	1	0	0	0	0	0	0	1	0	-	-	-	-	-
Q9UI26	IPO11	0	0	1	0	0	0	0	0	0	1	0	-	-	-	-	-
Q9UJX3	ANAPC7	0	0	1	0	0	0	0	0	0	1	0	-	-	-	-	-
Q9UJY4	GGA2	0	0	1	0	0	0	0	0	0	1	0	-	-	-	-	-
Q9Y2K7	KDM2A	0	0	1	0	0	0	0	0	0	1	0	-	-	-	-	-
Q9Y371	SH3GLB1	0	0	1	0	0	0	0	0	0	1	0	-	-	-	-	-
Q9Y496	KIF3A	0	0	1	0	0	0	0	0	0	1	0	-	-	-	-	-
Q9Y4G8	RAPGEF2	0	0	1	0	0	0	0	0	0	1	0	-	-	-	-	-
Q9Y6B6	SAR1B	0	0	1	0	0	0	0	0	0	1	0	-	-	-	-	-
