## Supplementary Data 3 for "Mapping the GALNT1 substrate landscape with versatile proteomics tools"

### Sheet: HCT116 interactions
Supplementary Data 3. Proteins interacting with GALNT1 in HCT116 and MOLT4 cell extracts (in PISA analysis)
Accession	Gene Symbol	Description	Coverage [%]	# Peptides	Log2ratio(GALNT1 vs. control)	.-log10(p_value(GALNT1 vs. control))
Q8IUC8	GALNT13	Polypeptide N-acetylgalactosaminyltransferase 13 OS=Homo sapiens GN=GALNT13 PE=2 SV=2	17	10	3.02514	2.47138
P13674	P4HA1	Prolyl 4-hydroxylase subunit alpha-1 OS=Homo sapiens GN=P4HA1 PE=1 SV=2	51	21	1.44014	7.44236
Q9GZT9	EGLN1	Egl nine homolog 1 OS=Homo sapiens GN=EGLN1 PE=1 SV=1	38	16	1.12504	6.31011
P35558	PCK1	Phosphoenolpyruvate carboxykinase, cytosolic [GTP] OS=Homo sapiens GN=PCK1 PE=1 SV=3	4	2	1.09417	6.8638
Q8WW33	GTSF1	Gametocyte-specific factor 1 OS=Homo sapiens GN=GTSF1 PE=1 SV=2	42	7	1.06887	2.10379
Q8TB24	RIN3	Ras and Rab interactor 3 OS=Homo sapiens GN=RIN3 PE=1 SV=4	3	2	1.00757	5.00029
Q9H910	JPT2	Hematological and neurological expressed 1-like protein OS=Homo sapiens GN=HN1L PE=1 SV=1	76	11	0.986627	1.33954
Q16822	PCK2	Phosphoenolpyruvate carboxykinase [GTP], mitochondrial OS=Homo sapiens GN=PCK2 PE=1 SV=3	62	35	0.942204	7.86895
Q6N063	OGFOD2	2-oxoglutarate and iron-dependent oxygenase domain-containing protein 2 OS=Homo sapiens GN=OGFOD2 PE=2 SV=2	53	12	0.894865	5.73145
P82909	MRPS36	28S ribosomal protein S36, mitochondrial OS=Homo sapiens GN=MRPS36 PE=1 SV=2	41	3	0.806112	2.16814
Q9Y2K7	KDM2A	Lysine-specific demethylase 2A OS=Homo sapiens GN=KDM2A PE=1 SV=3	8	6	0.793609	4.05919
Q9H6Z9	EGLN3	Egl nine homolog 3 OS=Homo sapiens GN=EGLN3 PE=1 SV=1	4	2	0.760539	8.36318
Q93075	TATDN2	Putative deoxyribonuclease TATDN2 OS=Homo sapiens GN=TATDN2 PE=1 SV=2	12	8	0.728697	3.84511
H7C1W4		Uncharacterized protein (Fragment) OS=Homo sapiens PE=4 SV=1	13	8	0.728697	3.84511
Q9UJM3	ERRFI1	ERBB receptor feedback inhibitor 1 OS=Homo sapiens GN=ERRFI1 PE=1 SV=1	24	8	0.684023	2.37627
Q9BQ61	TRIR	Uncharacterized protein C19orf43 OS=Homo sapiens GN=C19orf43 PE=1 SV=1	76	12	0.681604	2.28426
P07205	PGK2	Phosphoglycerate kinase 2 OS=Homo sapiens GN=PGK2 PE=1 SV=3	19	8	0.664511	5.43382
Q68DK7	MSL1	Male-specific lethal 1 homolog OS=Homo sapiens GN=MSL1 PE=1 SV=3	18	6	0.651858	2.47569
P23511	NFYA	Nuclear transcription factor Y subunit alpha OS=Homo sapiens GN=NFYA PE=1 SV=2	12	2	0.642032	2.64256
Q9BZL6	Q9BZL6	Serine/threonine-protein kinase D2 OS=Homo sapiens GN=PRKD2 PE=1 SV=2	6	2	0.632239	3.50191
Q15834	CCDC85B	Coiled-coil domain-containing protein 85B OS=Homo sapiens GN=CCDC85B PE=1 SV=2	26	3	0.628516	3.60311
Q13542	EIF4EBP2	Eukaryotic translation initiation factor 4E-binding protein 2 OS=Homo sapiens GN=EIF4EBP2 PE=1 SV=1	73	4	0.604454	2.54524
Q8IYQ7	THNSL1	Threonine synthase-like 1 OS=Homo sapiens GN=THNSL1 PE=1 SV=2	26	12	0.578667	2.97181
Q8IX90	SKA3	Spindle and kinetochore-associated protein 3 OS=Homo sapiens GN=SKA3 PE=1 SV=2	55	16	0.576505	2.30475
Q9BTE6	AARSD1	Alanyl-tRNA editing protein Aarsd1 OS=Homo sapiens GN=AARSD1 PE=1 SV=2	75	25	0.560988	6.88912
Q9C0B5	ZDHHC5	Palmitoyltransferase ZDHHC5 OS=Homo sapiens GN=ZDHHC5 PE=1 SV=2	19	10	0.557347	1.94712
Q9GZY8	MFF	Mitochondrial fission factor OS=Homo sapiens GN=MFF PE=1 SV=1	20	3	0.541759	2.91823
Q9NRY2	INIP	SOSS complex subunit C OS=Homo sapiens GN=INIP PE=1 SV=1	21	2	0.535253	1.3982
Q6UUV9	CRTC1	CREB-regulated transcription coactivator 1 OS=Homo sapiens GN=CRTC1 PE=1 SV=2	18	4	0.53483	2.28876
O43716	GATC	Glutamyl-tRNA(Gln) amidotransferase subunit C, mitochondrial OS=Homo sapiens GN=GATC PE=1 SV=1	47	4	0.533204	2.26181
H0YIV9	H0YIV9	Uncharacterized protein (Fragment) OS=Homo sapiens PE=3 SV=1	38	4	0.533204	2.26181
Q92844	TANK	TRAF family member-associated NF-kappa-B activator OS=Homo sapiens GN=TANK PE=1 SV=2	49	15	0.530568	3.40818
O95721	SNAP29	Synaptosomal-associated protein 29 OS=Homo sapiens GN=SNAP29 PE=1 SV=1	53	12	0.529895	3.12701
Q96JB1	DNAH8	Dynein heavy chain 8, axonemal OS=Homo sapiens GN=DNAH8 PE=1 SV=2	0	2	0.528943	1.52921
P51911	CNN1	Calponin-1 OS=Homo sapiens GN=CNN1 PE=1 SV=2	4	2	0.521532	2.61048
Q8NC51	SERBP1	Plasminogen activator inhibitor 1 RNA-binding protein OS=Homo sapiens GN=SERBP1 PE=1 SV=2	58	24	0.517522	2.26733
A0A0U1RQV1	ERVK3-1	Protein ERVK3-1 (Fragment) OS=Homo sapiens GN=ERVK3-1 PE=1 SV=1	60	5	0.51721	1.51774
O00469	PLOD2	Procollagen-lysine,2-oxoglutarate 5-dioxygenase 2 OS=Homo sapiens GN=PLOD2 PE=1 SV=2	23	12	0.515442	6.1919
B1AK53	ESPN	Espin OS=Homo sapiens GN=ESPN PE=1 SV=1	22	11	0.510242	1.7476
Q7Z309	PABIR2	Protein FAM122B OS=Homo sapiens GN=FAM122B PE=1 SV=2	55	7	0.509646	1.30468
Q15506	SPA17	Sperm surface protein Sp17 OS=Homo sapiens GN=SPA17 PE=1 SV=1	18	2	0.497192	1.84342
Q9Y6H1	CHCHD2	Coiled-coil-helix-coiled-coil-helix domain-containing protein 2 OS=Homo sapiens GN=CHCHD2 PE=1 SV=1	20	3	0.49267	2.74057
P35568	IRS1	Insulin receptor substrate 1 OS=Homo sapiens GN=IRS1 PE=1 SV=1	16	10	0.492216	2.71988
Q8IVM0	CCDC50	Coiled-coil domain-containing protein 50 OS=Homo sapiens GN=CCDC50 PE=1 SV=1	36	11	0.488584	2.92674
Q6P161	MRPL54	39S ribosomal protein L54, mitochondrial OS=Homo sapiens GN=MRPL54 PE=1 SV=1	49	4	0.486802	2.20521
C9JLW8	MCRIP1	Mapk-regulated corepressor-interacting protein 1 OS=Homo sapiens GN=MCRIP1 PE=1 SV=1	78	8	0.483915	1.47495
Q7Z5J4	RAI1	Retinoic acid-induced protein 1 OS=Homo sapiens GN=RAI1 PE=1 SV=2	10	12	0.483106	4.13857
O95926	SYF2	Pre-mRNA-splicing factor SYF2 OS=Homo sapiens GN=SYF2 PE=1 SV=1	30	8	0.479538	1.79873
Q5T1J5	CHCHD2P9	Putative coiled-coil-helix-coiled-coil-helix domain-containing protein CHCHD2P9, mitochondrial OS=Homo sapiens GN=CHCHD2P9 PE=5 SV=1	13	2	0.470856	2.52326
P09234	SNRPC	U1 small nuclear ribonucleoprotein C OS=Homo sapiens GN=SNRPC PE=1 SV=1	25	4	0.468877	1.65002
Q5JVS0	HABP4	Intracellular hyaluronan-binding protein 4 OS=Homo sapiens GN=HABP4 PE=1 SV=1	6	3	0.46831	2.01273
Q8TF74	WIPF2	WAS/WASL-interacting protein family member 2 OS=Homo sapiens GN=WIPF2 PE=1 SV=1	23	7	0.466833	1.46686
Q86X29	LSR	Lipolysis-stimulated lipoprotein receptor OS=Homo sapiens GN=LSR PE=1 SV=4	18	9	0.46592	2.13265
Q8N6N3	C1orf52	UPF0690 protein C1orf52 OS=Homo sapiens GN=C1orf52 PE=1 SV=1	66	9	0.463322	2.32012
Q9UPP1	PHF8	Histone lysine demethylase PHF8 OS=Homo sapiens GN=PHF8 PE=1 SV=3	12	7	0.459152	1.69518
Q96GY0	ZC2HC1A	Zinc finger C2HC domain-containing protein 1A OS=Homo sapiens GN=ZC2HC1A PE=1 SV=2	54	16	0.456015	1.51005
O75947	ATP5PD	ATP synthase subunit d, mitochondrial OS=Homo sapiens GN=ATP5H PE=1 SV=3	29	3	0.454715	1.71347
O75380	NDUFS6	NADH dehydrogenase [ubiquinone] iron-sulfur protein 6, mitochondrial OS=Homo sapiens GN=NDUFS6 PE=1 SV=1	44	4	0.447408	2.31137
P46937	YAP1	Transcriptional coactivator YAP1 OS=Homo sapiens GN=YAP1 PE=1 SV=2	56	16	0.444976	2.31437
Q9P013	CWC15	Spliceosome-associated protein CWC15 homolog OS=Homo sapiens GN=CWC15 PE=1 SV=2	60	14	0.44306	1.91805
Q9NS15	LTBP3	Latent-transforming growth factor beta-binding protein 3 OS=Homo sapiens GN=LTBP3 PE=1 SV=4	5	4	0.439958	2.50487
Q9H9R9	DBNDD1	Dysbindin domain-containing protein 1 OS=Homo sapiens GN=DBNDD1 PE=1 SV=2	48	4	0.439679	2.24399
Q8NCF5	NFATC2IP	NFATC2-interacting protein OS=Homo sapiens GN=NFATC2IP PE=1 SV=1	57	12	0.432795	2.03202
O14832	PHYH	Phytanoyl-CoA dioxygenase, peroxisomal OS=Homo sapiens GN=PHYH PE=1 SV=1	7	3	0.429842	3.62144
Q7L3T8	PARS2	Probable proline--tRNA ligase, mitochondrial OS=Homo sapiens GN=PARS2 PE=1 SV=1	28	8	0.429115	4.65058
Q7Z417	NUFIP2	Nuclear fragile X mental retardation-interacting protein 2 OS=Homo sapiens GN=NUFIP2 PE=1 SV=1	53	26	0.427742	2.8484
Q99623	PHB2	Prohibitin-2 OS=Homo sapiens GN=PHB2 PE=1 SV=2	26	6	0.42603	1.60408
P63220	RPS21	40S ribosomal protein S21 OS=Homo sapiens GN=RPS21 PE=1 SV=1	76	8	0.425441	2.07256
Q93052	LPP	Lipoma-preferred partner OS=Homo sapiens GN=LPP PE=1 SV=1	53	17	0.424624	2.15092
Q6PII3	CCDC174	Coiled-coil domain-containing protein 174 OS=Homo sapiens GN=CCDC174 PE=1 SV=3	24	8	0.423966	2.43524
Q8N4P3	HDDC3	Guanosine-3',5'-bis(diphosphate) 3'-pyrophosphohydrolase MESH1 OS=Homo sapiens GN=HDDC3 PE=1 SV=3	39	7	0.422312	4.95742
Q6NYC8	PPP1R18	Phostensin OS=Homo sapiens GN=PPP1R18 PE=1 SV=1	54	27	0.421461	2.50044
Q99797	MIPEP	Mitochondrial intermediate peptidase OS=Homo sapiens GN=MIPEP PE=1 SV=2	42	20	0.42072	5.06639
Q9H1J1	UPF3A	Regulator of nonsense transcripts 3A OS=Homo sapiens GN=UPF3A PE=1 SV=1	11	4	0.420384	2.08456
Q8ND82	ZNF280C	Zinc finger protein 280C OS=Homo sapiens GN=ZNF280C PE=1 SV=1	13	5	0.419165	2.35973
P10606	COX5B	Cytochrome c oxidase subunit 5B, mitochondrial OS=Homo sapiens GN=COX5B PE=1 SV=2	39	6	0.418828	1.51537
Q96C01	FAM136A	Protein FAM136A OS=Homo sapiens GN=FAM136A PE=1 SV=1	75	10	0.418131	2.91674
O75164	KDM4A	Lysine-specific demethylase 4A OS=Homo sapiens GN=KDM4A PE=1 SV=2	22	17	0.411061	6.38437
Q96PV6	Q96PV6	Leukocyte receptor cluster member 8 OS=Homo sapiens GN=LENG8 PE=1 SV=2	15	7	0.409061	2.36754
Q9P0L1	ZKSCAN7	Zinc finger protein with KRAB and SCAN domains 7 OS=Homo sapiens GN=ZKSCAN7 PE=1 SV=2	3	2	0.40901	3.05398
Q96A73	KIAA1191	Putative monooxygenase p33MONOX OS=Homo sapiens GN=KIAA1191 PE=1 SV=1	16	4	0.408664	1.38865
Q15293	RCN1	Reticulocalbin-1 OS=Homo sapiens GN=RCN1 PE=1 SV=1	65	19	0.407679	3.48099
Q13586	STIM1	Stromal interaction molecule 1 OS=Homo sapiens GN=STIM1 PE=1 SV=3	16	8	0.406514	1.96884
Q9BW61	DDA1	DET1- and DDB1-associated protein 1 OS=Homo sapiens GN=DDA1 PE=1 SV=1	61	6	0.405947	1.73835
Q70EL1	USP54	Inactive ubiquitin carboxyl-terminal hydrolase 54 OS=Homo sapiens GN=USP54 PE=1 SV=4	3	3	0.40555	1.35102
Q9UQR1	ZNF148	Zinc finger protein 148 OS=Homo sapiens GN=ZNF148 PE=1 SV=2	14	7	0.397487	2.36007
O75439	PMPCB	Mitochondrial-processing peptidase subunit beta OS=Homo sapiens GN=PMPCB PE=1 SV=2	53	22	0.394474	5.9666
Q14192	FHL2	Four and a half LIM domains protein 2 OS=Homo sapiens GN=FHL2 PE=1 SV=3	68	17	0.392887	2.26423
Q8WXI9	GATAD2B	Transcriptional repressor p66-beta OS=Homo sapiens GN=GATAD2B PE=1 SV=1	48	23	0.392461	2.06772
A8MW92	PHF20L1	PHD finger protein 20-like protein 1 OS=Homo sapiens GN=PHF20L1 PE=1 SV=2	6	3	0.389449	1.54977
Q8TB92	HMGCLL1	3-hydroxymethyl-3-methylglutaryl-CoA lyase, cytoplasmic OS=Homo sapiens GN=HMGCLL1 PE=1 SV=3	4	2	0.386408	5.06931
Q8NC60	NOA1	Nitric oxide-associated protein 1 OS=Homo sapiens GN=NOA1 PE=1 SV=2	5	2	0.384641	2.01945
Q96F24	NRBF2	Nuclear receptor-binding factor 2 OS=Homo sapiens GN=NRBF2 PE=1 SV=1	42	9	0.383742	2.22635
Q9BX66	SORBS1	Sorbin and SH3 domain-containing protein 1 OS=Homo sapiens GN=SORBS1 PE=1 SV=3	5	5	0.37929	1.84374
Q9NR56	MBNL1	Muscleblind-like protein 1 OS=Homo sapiens GN=MBNL1 PE=1 SV=2	36	11	0.379241	2.11117
Q02880	TOP2B	DNA topoisomerase 2-beta OS=Homo sapiens GN=TOP2B PE=1 SV=3	17	19	0.379022	3.2437
Q16649	NFIL3	Nuclear factor interleukin-3-regulated protein OS=Homo sapiens GN=NFIL3 PE=1 SV=2	5	2	0.378442	2.97821
P35914	HMGCL	Hydroxymethylglutaryl-CoA lyase, mitochondrial OS=Homo sapiens GN=HMGCL PE=1 SV=2	44	13	0.37711	5.35097
Q7L804	RAB11FIP2	Rab11 family-interacting protein 2 OS=Homo sapiens GN=RAB11FIP2 PE=1 SV=1	5	2	0.375102	3.67528
Q92738	USP6NL	USP6 N-terminal-like protein OS=Homo sapiens GN=USP6NL PE=1 SV=3	2	2	0.374934	1.6056
Q6F5E8	CARMIL2	Capping protein, Arp2/3 and myosin-I linker protein 2 OS=Homo sapiens GN=CARMIL2 PE=1 SV=2	23	20	0.372682	2.18147
Q14157	UBAP2L	Ubiquitin-associated protein 2-like OS=Homo sapiens GN=UBAP2L PE=1 SV=2	40	29	0.372479	2.61651
Q9NZ63	C9orf78	Uncharacterized protein C9orf78 OS=Homo sapiens GN=C9orf78 PE=1 SV=1	79	28	0.372217	2.67211
Q9ULW0	TPX2	Targeting protein for Xklp2 OS=Homo sapiens GN=TPX2 PE=1 SV=2	52	36	0.367886	1.54795
Q63HQ0	AP1AR	AP-1 complex-associated regulatory protein OS=Homo sapiens GN=AP1AR PE=1 SV=1	22	5	0.367738	3.04291
Q9H0L4	CSTF2T	Cleavage stimulation factor subunit 2 tau variant OS=Homo sapiens GN=CSTF2T PE=1 SV=1	58	26	0.364413	3.00499
Q96EU6	RRP36	Ribosomal RNA processing protein 36 homolog OS=Homo sapiens GN=RRP36 PE=1 SV=1	23	4	0.361534	2.27981
Q8WXE1	ATRIP	ATR-interacting protein OS=Homo sapiens GN=ATRIP PE=1 SV=1	18	9	0.361358	1.92501
Q92733	PRCC	Proline-rich protein PRCC OS=Homo sapiens GN=PRCC PE=1 SV=1	54	15	0.361037	2.07637
Q96NC0	ZMAT2	Zinc finger matrin-type protein 2 OS=Homo sapiens GN=ZMAT2 PE=1 SV=1	52	10	0.35921	2.08174
Q8ND56	LSM14A	Protein LSM14 homolog A OS=Homo sapiens GN=LSM14A PE=1 SV=3	30	14	0.358	2.33754
Q9NRA8	EIF4ENIF1	Eukaryotic translation initiation factor 4E transporter OS=Homo sapiens GN=EIF4ENIF1 PE=1 SV=2	17	10	0.357783	1.9641
Q96CF2	CHMP4C	Charged multivesicular body protein 4c OS=Homo sapiens GN=CHMP4C PE=1 SV=1	47	9	0.357237	3.87868
Q6ISB3	GRHL2	Grainyhead-like protein 2 homolog OS=Homo sapiens GN=GRHL2 PE=1 SV=1	16	7	0.356159	2.08752
Q969X6	UTP4	U3 small nucleolar RNA-associated protein 4 homolog OS=Homo sapiens GN=UTP4 PE=1 SV=1	11	5	0.354481	1.76998
O43290	SART1	U4/U6.U5 tri-snRNP-associated protein 1 OS=Homo sapiens GN=SART1 PE=1 SV=1	64	39	0.353999	3.24115
Q8TAE8	GADD45GIP1	Growth arrest and DNA damage-inducible proteins-interacting protein 1 OS=Homo sapiens GN=GADD45GIP1 PE=1 SV=1	39	7	0.353134	2.0843
Q8N4C8	MINK1	Misshapen-like kinase 1 OS=Homo sapiens GN=MINK1 PE=1 SV=2	13	14	0.353127	2.19154
P61244	MAX	Protein max OS=Homo sapiens GN=MAX PE=1 SV=1	48	7	0.352335	2.01011
Q6ZRV2	FAM83H	Protein FAM83H OS=Homo sapiens GN=FAM83H PE=1 SV=3	11	10	0.350622	1.99652
Q9Y2Y1	Q9Y2Y1	DNA-directed RNA polymerase III subunit RPC10 OS=Homo sapiens GN=POLR3K PE=1 SV=2	41	3	0.349978	1.55931
O15460	P4HA2	Prolyl 4-hydroxylase subunit alpha-2 OS=Homo sapiens GN=P4HA2 PE=1 SV=1	15	6	0.347037	5.00998
P62633	CNBP	Cellular nucleic acid-binding protein OS=Homo sapiens GN=CNBP PE=1 SV=1	50	8	0.342752	1.52644
Q9NXW9	ALKBH4	Alpha-ketoglutarate-dependent dioxygenase alkB homolog 4 OS=Homo sapiens GN=ALKBH4 PE=1 SV=1	47	10	0.341263	6.38036
Q96DF8	ESS2	Protein DGCR14 OS=Homo sapiens GN=DGCR14 PE=1 SV=1	30	10	0.34109	1.77426
P33240	CSTF2	Cleavage stimulation factor subunit 2 OS=Homo sapiens GN=CSTF2 PE=1 SV=1	57	24	0.340539	3.32508
Q9NR45	NANS	Sialic acid synthase OS=Homo sapiens GN=NANS PE=1 SV=2	72	21	0.340322	4.42253
Q7RTV0	PHF5A	PHD finger-like domain-containing protein 5A OS=Homo sapiens GN=PHF5A PE=1 SV=1	84	11	0.339439	1.33778
Q9HCU8	POLD4	DNA polymerase delta subunit 4 OS=Homo sapiens GN=POLD4 PE=1 SV=1	37	2	0.339105	2.00838
Q8NDD1	Q8NDD1	Uncharacterized protein C1orf131 OS=Homo sapiens GN=C1orf131 PE=1 SV=3	17	6	0.338564	2.10195
P20929	NEB	Nebulin OS=Homo sapiens GN=NEB PE=1 SV=5	1	3	0.338467	2.19121
Q9C0B1	FTO	Alpha-ketoglutarate-dependent dioxygenase FTO OS=Homo sapiens GN=FTO PE=1 SV=3	78	29	0.338391	6.01699
Q86WR7	PROSER2	Proline and serine-rich protein 2 OS=Homo sapiens GN=PROSER2 PE=1 SV=2	6	2	0.338119	1.64166
Q71RC2	LARP4	La-related protein 4 OS=Homo sapiens GN=LARP4 PE=1 SV=3	28	13	0.337945	2.14595
Q9NPF4	OSGEP	Probable tRNA N6-adenosine threonylcarbamoyltransferase OS=Homo sapiens GN=OSGEP PE=1 SV=1	81	18	0.336758	4.79699
Q9H3Q1	CDC42EP4	Cdc42 effector protein 4 OS=Homo sapiens GN=CDC42EP4 PE=1 SV=1	49	11	0.336755	2.56639
Q8IUF8	RIOX2	Bifunctional lysine-specific demethylase and histidyl-hydroxylase MINA OS=Homo sapiens GN=MINA PE=1 SV=1	47	19	0.334262	4.60258
Q9BRD0	BUD13	BUD13 homolog OS=Homo sapiens GN=BUD13 PE=1 SV=1	24	13	0.334154	1.86494
P34949	MPI	Mannose-6-phosphate isomerase OS=Homo sapiens GN=MPI PE=1 SV=2	49	12	0.333476	6.21983
P50402	EMD	Emerin OS=Homo sapiens GN=EMD PE=1 SV=1	33	7	0.331562	2.44624
Q9BX40	LSM14B	Protein LSM14 homolog B OS=Homo sapiens GN=LSM14B PE=1 SV=1	53	12	0.330907	2.60786
Q8N543	OGFOD1	Prolyl 3-hydroxylase OGFOD1 OS=Homo sapiens GN=OGFOD1 PE=1 SV=1	61	27	0.330257	5.41116
Q96DE5	ANAPC16	Anaphase-promoting complex subunit 16 OS=Homo sapiens GN=ANAPC16 PE=1 SV=1	24	2	0.32751	1.48759
Q5VZF2	MBNL2	Muscleblind-like protein 2 OS=Homo sapiens GN=MBNL2 PE=1 SV=2	31	9	0.327109	2.18542
Q6H8Q1	ABLIM2	Actin-binding LIM protein 2 OS=Homo sapiens GN=ABLIM2 PE=1 SV=2	9	4	0.32665	1.95222
Q15056	EIF4H	Eukaryotic translation initiation factor 4H OS=Homo sapiens GN=EIF4H PE=1 SV=5	64	22	0.326639	3.13074
Q86YV5	PRAG1	Tyrosine-protein kinase SgK223 OS=Homo sapiens GN=SGK223 PE=1 SV=4	9	9	0.324545	2.13286
Q8WWM7	ATXN2L	Ataxin-2-like protein OS=Homo sapiens GN=ATXN2L PE=1 SV=2	50	43	0.324505	2.77138
A6ND36	FAM83G	Protein FAM83G OS=Homo sapiens GN=FAM83G PE=1 SV=2	9	5	0.324483	2.599
O15027	O15027	Protein transport protein Sec16A OS=Homo sapiens GN=SEC16A PE=1 SV=3	27	32	0.322634	2.01996
Q01201	RELB	Transcription factor RelB OS=Homo sapiens GN=RELB PE=1 SV=2	7	2	-0.322751	1.47565
Q9BYG3	NIFK	MKI67 FHA domain-interacting nucleolar phosphoprotein OS=Homo sapiens GN=NIFK PE=1 SV=1	38	9	-0.35861	1.70659
Q9BZF3	OSBPL6	Oxysterol-binding protein-related protein 6 OS=Homo sapiens GN=OSBPL6 PE=1 SV=1	3	3	-0.516568	1.9694

### Sheet: MOLT4 interactions
Accession	Gene Symbol	Description	Coverage [%]	# Peptides	Log2ratio(GALNT1 vs. control)	.-log10(p_value(GALNT1 vs. control))
P50402	EMD	Emerin OS=Homo sapiens GN=EMD PE=1 SV=1	33	7	1.46542	5.87193
Q9GZT9	EGLN1	Egl nine homolog 1 OS=Homo sapiens GN=EGLN1 PE=1 SV=1	38	16	1.06817	5.98039
P13674	P4HA1	Prolyl 4-hydroxylase subunit alpha-1 OS=Homo sapiens GN=P4HA1 PE=1 SV=2	51	21	1.045	7.17149
Q86VK4	ZNF410	Zinc finger protein 410 OS=Homo sapiens GN=ZNF410 PE=1 SV=2	14	2	0.96133	2.03087
P53779	MAPK10	Mitogen-activated protein kinase 10 OS=Homo sapiens GN=MAPK10 PE=1 SV=2	27	12	0.943275	2.1077
Q13542	EIF4EBP2	Eukaryotic translation initiation factor 4E-binding protein 2 OS=Homo sapiens GN=EIF4EBP2 PE=1 SV=1	73	4	0.848556	2.92357
Q96E09	PABIR1	Protein FAM122A OS=Homo sapiens GN=FAM122A PE=1 SV=1	22	3	0.833703	5.39064
Q6P161	MRPL54	39S ribosomal protein L54, mitochondrial OS=Homo sapiens GN=MRPL54 PE=1 SV=1	49	4	0.75928	3.88874
P50336	PPOX	Protoporphyrinogen oxidase OS=Homo sapiens GN=PPOX PE=1 SV=1	13	4	0.751384	2.4006
Q9H9V9	JMJD4	JmjC domain-containing protein 4 OS=Homo sapiens GN=JMJD4 PE=1 SV=2	19	6	0.74284	7.33053
P63220	RPS21	40S ribosomal protein S21 OS=Homo sapiens GN=RPS21 PE=1 SV=1	76	8	0.707952	4.54562
H3BRJ5	H3BRJ5	Uncharacterized protein OS=Homo sapiens PE=4 SV=1	3	2	0.678407	1.45959
Q9P2H3	IFT80	Intraflagellar transport protein 80 homolog OS=Homo sapiens GN=IFT80 PE=1 SV=3	5	3	0.678407	1.45959
O00488	ZNF593	Zinc finger protein 593 OS=Homo sapiens GN=ZNF593 PE=1 SV=2	20	2	0.673639	1.39117
Q6N063	OGFOD2	2-oxoglutarate and iron-dependent oxygenase domain-containing protein 2 OS=Homo sapiens GN=OGFOD2 PE=2 SV=2	53	12	0.636117	6.59456
Q86X95	CIR1	Corepressor interacting with RBPJ 1 OS=Homo sapiens GN=CIR1 PE=1 SV=1	12	4	0.617718	3.8087
Q96K80	ZC3H10	Zinc finger CCCH domain-containing protein 10 OS=Homo sapiens GN=ZC3H10 PE=1 SV=1	20	8	0.589781	3.60014
P35568	IRS1	Insulin receptor substrate 1 OS=Homo sapiens GN=IRS1 PE=1 SV=1	16	10	0.587697	3.74443
Q9H4B0	OSGEPL1	Probable tRNA N6-adenosine threonylcarbamoyltransferase, mitochondrial OS=Homo sapiens GN=OSGEPL1 PE=2 SV=2	17	6	0.573594	3.99964
P35558	PCK1	Phosphoenolpyruvate carboxykinase, cytosolic [GTP] OS=Homo sapiens GN=PCK1 PE=1 SV=3	4	2	0.572461	3.8634
Q9Y5J7	TIMM9	Mitochondrial import inner membrane translocase subunit Tim9 OS=Homo sapiens GN=TIMM9 PE=1 SV=1	38	3	0.560717	2.69436
O43516	WIPF1	WAS/WASL-interacting protein family member 1 OS=Homo sapiens GN=WIPF1 PE=1 SV=3	48	17	0.548672	2.61796
Q9UJU2	LEF1	Lymphoid enhancer-binding factor 1 OS=Homo sapiens GN=LEF1 PE=1 SV=1	23	8	0.545902	1.3202
O94953	KDM4B	Lysine-specific demethylase 4B OS=Homo sapiens GN=KDM4B PE=1 SV=4	9	4	0.539716	4.97884
Q8NCN4	RNF169	E3 ubiquitin-protein ligase RNF169 OS=Homo sapiens GN=RNF169 PE=1 SV=2	17	9	0.534774	4.31363
Q93052	LPP	Lipoma-preferred partner OS=Homo sapiens GN=LPP PE=1 SV=1	53	17	0.534318	6.33069
Q16822	PCK2	Phosphoenolpyruvate carboxykinase [GTP], mitochondrial OS=Homo sapiens GN=PCK2 PE=1 SV=3	62	35	0.533301	6.8065
P30307	CDC25C	M-phase inducer phosphatase 3 OS=Homo sapiens GN=CDC25C PE=1 SV=2	7	2	0.526821	1.52168
P51911	CNN1	Calponin-1 OS=Homo sapiens GN=CNN1 PE=1 SV=2	4	2	0.520735	2.78091
Q13541	EIF4EBP1	Eukaryotic translation initiation factor 4E-binding protein 1 OS=Homo sapiens GN=EIF4EBP1 PE=1 SV=3	69	7	0.504268	2.4041
Q9H668	STN1	CST complex subunit STN1 OS=Homo sapiens GN=OBFC1 PE=1 SV=2	15	3	0.499403	2.08899
Q9GZY8	MFF	Mitochondrial fission factor OS=Homo sapiens GN=MFF PE=1 SV=1	20	3	0.496089	2.40291
Q9UGP4	LIMD1	LIM domain-containing protein 1 OS=Homo sapiens GN=LIMD1 PE=1 SV=1	37	18	0.494093	5.95297
Q9P0L1	ZKSCAN7	Zinc finger protein with KRAB and SCAN domains 7 OS=Homo sapiens GN=ZKSCAN7 PE=1 SV=2	3	2	0.490876	4.35699
Q8NC44	RETREG2	Protein FAM134A OS=Homo sapiens GN=FAM134A PE=1 SV=3	13	3	0.484624	3.74994
Q9NQ50	MRPL40	39S ribosomal protein L40, mitochondrial OS=Homo sapiens GN=MRPL40 PE=1 SV=1	39	7	0.473905	4.68054
Q8ND56	LSM14A	Protein LSM14 homolog A OS=Homo sapiens GN=LSM14A PE=1 SV=3	30	14	0.471884	4.73303
Q8N567	ZCCHC9	Zinc finger CCHC domain-containing protein 9 OS=Homo sapiens GN=ZCCHC9 PE=1 SV=2	11	3	0.462918	4.31879
O75956	CDK2AP2	Cyclin-dependent kinase 2-associated protein 2 OS=Homo sapiens GN=CDK2AP2 PE=1 SV=1	14	2	0.462355	1.50441
Q9UPP1	PHF8	Histone lysine demethylase PHF8 OS=Homo sapiens GN=PHF8 PE=1 SV=3	12	7	0.459298	4.209
O14519	CDK2AP1	Cyclin-dependent kinase 2-associated protein 1 OS=Homo sapiens GN=CDK2AP1 PE=1 SV=1	27	3	0.456302	1.50529
P36954	POLR2I	DNA-directed RNA polymerase II subunit RPB9 OS=Homo sapiens GN=POLR2I PE=1 SV=1	85	9	0.451026	4.25749
Q9P270	SLAIN2	SLAIN motif-containing protein 2 OS=Homo sapiens GN=SLAIN2 PE=1 SV=2	39	15	0.449001	5.09787
Q8IXQ3	C9orf40	Uncharacterized protein C9orf40 OS=Homo sapiens GN=C9orf40 PE=1 SV=1	46	5	0.442401	1.98502
P15923	TCF3	Transcription factor E2-alpha OS=Homo sapiens GN=TCF3 PE=1 SV=1	22	10	0.441542	3.54889
Q8N4P3	HDDC3	Guanosine-3',5'-bis(diphosphate) 3'-pyrophosphohydrolase MESH1 OS=Homo sapiens GN=HDDC3 PE=1 SV=3	39	7	0.43867	3.52529
Q7L4I2	RSRC2	Arginine/serine-rich coiled-coil protein 2 OS=Homo sapiens GN=RSRC2 PE=1 SV=1	33	10	0.437181	3.01489
Q9Y2Y1	Q9Y2Y1	DNA-directed RNA polymerase III subunit RPC10 OS=Homo sapiens GN=POLR3K PE=1 SV=2	41	3	0.43426	4.01545
Q8N5P1	ZC3H8	Zinc finger CCCH domain-containing protein 8 OS=Homo sapiens GN=ZC3H8 PE=1 SV=2	43	10	0.433023	3.48
Q9C0B5	ZDHHC5	Palmitoyltransferase ZDHHC5 OS=Homo sapiens GN=ZDHHC5 PE=1 SV=2	19	10	0.432599	3.59078
B8ZZF3	B8ZZF3	Uncharacterized protein OS=Homo sapiens PE=4 SV=2	8	2	0.43254	1.60163
O95402	MED26	Mediator of RNA polymerase II transcription subunit 26 OS=Homo sapiens GN=MED26 PE=1 SV=2	6	2	0.43254	1.60163
Q14192	FHL2	Four and a half LIM domains protein 2 OS=Homo sapiens GN=FHL2 PE=1 SV=3	68	17	0.432089	3.84988
Q8N6N3	C1orf52	UPF0690 protein C1orf52 OS=Homo sapiens GN=C1orf52 PE=1 SV=1	66	9	0.431585	2.5052
Q99547	MPHOSPH6	M-phase phosphoprotein 6 OS=Homo sapiens GN=MPHOSPH6 PE=1 SV=2	42	7	0.430293	4.81364
Q9HAC7	SUGCT	Succinate--hydroxymethylglutarate CoA-transferase OS=Homo sapiens GN=SUGCT PE=1 SV=2	18	5	0.429338	1.30108
Q9BRQ0	PYGO2	Pygopus homolog 2 OS=Homo sapiens GN=PYGO2 PE=1 SV=2	25	6	0.428688	2.17603
O43716	GATC	Glutamyl-tRNA(Gln) amidotransferase subunit C, mitochondrial OS=Homo sapiens GN=GATC PE=1 SV=1	47	4	0.426772	4.20303
H0YIV9	H0YIV9	Uncharacterized protein (Fragment) OS=Homo sapiens PE=3 SV=1	38	4	0.426772	4.20303
Q8WUH1	CHURC1; FNTB	Protein Churchill OS=Homo sapiens GN=CHURC1 PE=1 SV=2	48	5	0.424109	4.00629
Q8NHG8	ZNRF2	E3 ubiquitin-protein ligase ZNRF2 OS=Homo sapiens GN=ZNRF2 PE=1 SV=1	19	4	0.421818	5.77441
Q99797	MIPEP	Mitochondrial intermediate peptidase OS=Homo sapiens GN=MIPEP PE=1 SV=2	42	20	0.421632	5.12636
Q6P444	MTFR2	Mitochondrial fission regulator 2 OS=Homo sapiens GN=MTFR2 PE=1 SV=2	5	2	0.420759	2.06459
Q6PGQ7	BORA	Protein aurora borealis OS=Homo sapiens GN=BORA PE=1 SV=2	15	4	0.417112	3.45881
Q53GQ0	HSD17B12	Very-long-chain 3-oxoacyl-CoA reductase OS=Homo sapiens GN=HSD17B12 PE=1 SV=2	16	4	0.416137	3.23872
Q9UNX4	WDR3	WD repeat-containing protein 3 OS=Homo sapiens GN=WDR3 PE=1 SV=1	21	11	0.413104	2.24303
Q6GPH4	XAF1	XIAP-associated factor 1 OS=Homo sapiens GN=XAF1 PE=1 SV=1	18	5	0.409687	3.27451
Q92844	TANK	TRAF family member-associated NF-kappa-B activator OS=Homo sapiens GN=TANK PE=1 SV=2	49	15	0.409135	4.09716
Q9NXW9	ALKBH4	Alpha-ketoglutarate-dependent dioxygenase alkB homolog 4 OS=Homo sapiens GN=ALKBH4 PE=1 SV=1	47	10	0.406953	5.59695
P19634	SLC9A1	Sodium/hydrogen exchanger 1 OS=Homo sapiens GN=SLC9A1 PE=1 SV=2	7	3	0.406736	1.52735
P98179	RBM3	RNA-binding protein 3 OS=Homo sapiens GN=RBM3 PE=1 SV=1	59	7	0.406515	5.26398
Q15170	Q15170	Transcription elongation factor A protein-like 1 OS=Homo sapiens GN=TCEAL1 PE=1 SV=2	32	4	0.405893	3.50714
Q99676	ZNF184	Zinc finger protein 184 OS=Homo sapiens GN=ZNF184 PE=1 SV=4	8	3	0.405014	3.58578
O75439	PMPCB	Mitochondrial-processing peptidase subunit beta OS=Homo sapiens GN=PMPCB PE=1 SV=2	53	22	0.400888	6.5025
Q96EI5	TCEAL4	Transcription elongation factor A protein-like 4 OS=Homo sapiens GN=TCEAL4 PE=1 SV=2	43	9	0.399007	1.60154
Q8IUF8	RIOX2	Bifunctional lysine-specific demethylase and histidyl-hydroxylase MINA OS=Homo sapiens GN=MINA PE=1 SV=1	47	19	0.398645	5.13568
Q9NQ92	COPRS	Coordinator of PRMT5 and differentiation stimulator OS=Homo sapiens GN=COPRS PE=1 SV=3	56	5	0.397644	2.12802
O75164	KDM4A	Lysine-specific demethylase 4A OS=Homo sapiens GN=KDM4A PE=1 SV=2	22	17	0.39541	5.30349
Q9UKT9	IKZF3	Zinc finger protein Aiolos OS=Homo sapiens GN=IKZF3 PE=1 SV=2	14	7	0.394984	2.11915
Q96MT8	CEP63	Centrosomal protein of 63 kDa OS=Homo sapiens GN=CEP63 PE=1 SV=1	3	2	0.394837	1.81754
O95926	SYF2	Pre-mRNA-splicing factor SYF2 OS=Homo sapiens GN=SYF2 PE=1 SV=1	30	8	0.39437	5.29273
Q86TB9	PATL1	Protein PAT1 homolog 1 OS=Homo sapiens GN=PATL1 PE=1 SV=2	19	7	0.390934	4.77978
Q96EW2	HSPBAP1	HSPB1-associated protein 1 OS=Homo sapiens GN=HSPBAP1 PE=1 SV=1	24	6	0.388974	4.50184
Q9P281	Q9P281	BAH and coiled-coil domain-containing protein 1 OS=Homo sapiens GN=BAHCC1 PE=1 SV=3	3	5	0.388548	3.09703
Q14671	PUM1	Pumilio homolog 1 OS=Homo sapiens GN=PUM1 PE=1 SV=3	22	22	0.388138	3.84002
Q9BTE6	AARSD1	Alanyl-tRNA editing protein Aarsd1 OS=Homo sapiens GN=AARSD1 PE=1 SV=2	75	25	0.386129	5.75732
Q92802	N4BP2L2	NEDD4-binding protein 2-like 2 OS=Homo sapiens GN=N4BP2L2 PE=1 SV=1	3	2	0.385185	1.52105
O60318	MCM3AP	Germinal-center associated nuclear protein OS=Homo sapiens GN=MCM3AP PE=1 SV=2	8	6	0.384638	1.7118
Q9UMN6	KMT2B	Histone-lysine N-methyltransferase 2B OS=Homo sapiens GN=KMT2B PE=1 SV=1	2	3	0.381491	1.44991
Q9Y4E6	WDR7	WD repeat-containing protein 7 OS=Homo sapiens GN=WDR7 PE=1 SV=2	7	6	0.381324	5.28378
A0A087WUM0	A0A087WUM0	Protein SYNJ2BP-COX16 (Fragment) OS=Homo sapiens GN=SYNJ2BP-COX16 PE=4 SV=1	34	4	0.378542	3.92308
Q8TAP8	PPP1R35	Protein phosphatase 1 regulatory subunit 35 OS=Homo sapiens GN=PPP1R35 PE=1 SV=1	18	2	0.377574	3.4308
P30203	CD6	T-cell differentiation antigen CD6 OS=Homo sapiens GN=CD6 PE=1 SV=3	7	4	0.377268	2.53672
Q9BYC8	MRPL32	39S ribosomal protein L32, mitochondrial OS=Homo sapiens GN=MRPL32 PE=1 SV=1	31	5	0.376279	4.72174
O95721	SNAP29	Synaptosomal-associated protein 29 OS=Homo sapiens GN=SNAP29 PE=1 SV=1	53	12	0.375371	4.62257
Q9UK76	JPT1	Hematological and neurological expressed 1 protein OS=Homo sapiens GN=HN1 PE=1 SV=3	86	14	0.375214	1.76014
Q14722	KCNAB1	Voltage-gated potassium channel subunit beta-1 OS=Homo sapiens GN=KCNAB1 PE=1 SV=1	6	2	0.374978	2.94133
Q8TAE8	GADD45GIP1	Growth arrest and DNA damage-inducible proteins-interacting protein 1 OS=Homo sapiens GN=GADD45GIP1 PE=1 SV=1	39	7	0.374763	3.70012
P40429	RPL13A	60S ribosomal protein L13a OS=Homo sapiens GN=RPL13A PE=1 SV=2	32	9	0.373899	4.07232
Q9NZM5	NOP53	Glioma tumor suppressor candidate region gene 2 protein OS=Homo sapiens GN=GLTSCR2 PE=1 SV=2	16	7	0.373647	4.17641
Q9BWG6	SCNM1	Sodium channel modifier 1 OS=Homo sapiens GN=SCNM1 PE=1 SV=1	17	3	0.373607	3.4613
Q15050	RRS1	Ribosome biogenesis regulatory protein homolog OS=Homo sapiens GN=RRS1 PE=1 SV=2	47	14	0.373311	3.4062
Q5T7V8	Q5T7V8	RAB6-interacting golgin OS=Homo sapiens GN=GORAB PE=1 SV=1	19	4	0.372604	3.46859
Q96DE5	ANAPC16	Anaphase-promoting complex subunit 16 OS=Homo sapiens GN=ANAPC16 PE=1 SV=1	24	2	0.371641	5.22473
Q9BX40	LSM14B	Protein LSM14 homolog B OS=Homo sapiens GN=LSM14B PE=1 SV=1	53	12	0.366681	4.48486
Q7Z309	PABIR2	Protein FAM122B OS=Homo sapiens GN=FAM122B PE=1 SV=2	55	7	0.365929	1.5469
P18124	RPL7	60S ribosomal protein L7 OS=Homo sapiens GN=RPL7 PE=1 SV=1	58	14	0.361772	2.48052
Q7Z3B3	KANSL1	KAT8 regulatory NSL complex subunit 1 OS=Homo sapiens GN=KANSL1 PE=1 SV=2	10	8	0.361655	4.11932
Q15293	RCN1	Reticulocalbin-1 OS=Homo sapiens GN=RCN1 PE=1 SV=1	65	19	0.359928	4.56761
Q9Y487	ATP6V0A2	V-type proton ATPase 116 kDa subunit a isoform 2 OS=Homo sapiens GN=ATP6V0A2 PE=1 SV=2	2	2	0.359372	1.60383
Q6PII3	CCDC174	Coiled-coil domain-containing protein 174 OS=Homo sapiens GN=CCDC174 PE=1 SV=3	24	8	0.357238	5.31855
Q6NYC8	PPP1R18	Phostensin OS=Homo sapiens GN=PPP1R18 PE=1 SV=1	54	27	0.354856	5.23159
Q14157	UBAP2L	Ubiquitin-associated protein 2-like OS=Homo sapiens GN=UBAP2L PE=1 SV=2	40	29	0.354	4.857
Q96JM7	L3MBTL3	Lethal(3)malignant brain tumor-like protein 3 OS=Homo sapiens GN=L3MBTL3 PE=1 SV=2	5	3	0.351493	1.30185
C9JLW8	MCRIP1	Mapk-regulated corepressor-interacting protein 1 OS=Homo sapiens GN=MCRIP1 PE=1 SV=1	78	8	0.350561	4.13584
Q6ZSR9		Uncharacterized protein FLJ45252 OS=Homo sapiens PE=2 SV=2	48	10	0.349011	3.29664
Q92994	BRF1	Transcription factor IIIB 90 kDa subunit OS=Homo sapiens GN=BRF1 PE=1 SV=1	5	2	0.348859	2.10853
Q9UN79	SOX13	Transcription factor SOX-13 OS=Homo sapiens GN=SOX13 PE=1 SV=3	7	4	0.347306	1.48094
Q7Z417	NUFIP2	Nuclear fragile X mental retardation-interacting protein 2 OS=Homo sapiens GN=NUFIP2 PE=1 SV=1	53	26	0.34664	5.10188
Q9BRD0	BUD13	BUD13 homolog OS=Homo sapiens GN=BUD13 PE=1 SV=1	24	13	0.345948	3.94537
Q96BP2	CHCHD1	Coiled-coil-helix-coiled-coil-helix domain-containing protein 1 OS=Homo sapiens GN=CHCHD1 PE=1 SV=1	23	2	0.345806	3.28507
Q8NHM5	KDM2B	Lysine-specific demethylase 2B OS=Homo sapiens GN=KDM2B PE=1 SV=1	2	2	0.345433	1.9114
Q9NVS2	MRPS18A	28S ribosomal protein S18a, mitochondrial OS=Homo sapiens GN=MRPS18A PE=1 SV=1	20	4	0.343044	2.23678
O43852	CALU	Calumenin OS=Homo sapiens GN=CALU PE=1 SV=2	78	24	0.341228	4.34459
O15234	CASC3	Protein CASC3 OS=Homo sapiens GN=CASC3 PE=1 SV=2	31	17	0.340773	3.91445
Q96BZ8	Q96BZ8	Leukocyte receptor cluster member 1 OS=Homo sapiens GN=LENG1 PE=1 SV=1	44	9	0.340358	3.09262
Q96CJ1	EAF2	ELL-associated factor 2 OS=Homo sapiens GN=EAF2 PE=1 SV=1	8	2	0.340233	3.56332
Q92833	JARID2	Protein Jumonji OS=Homo sapiens GN=JARID2 PE=1 SV=2	6	5	0.339513	2.64351
Q9P2G1	ANKIB1	Ankyrin repeat and IBR domain-containing protein 1 OS=Homo sapiens GN=ANKIB1 PE=1 SV=3	4	2	0.339314	1.44834
Q96JM3	CHAMP1	Chromosome alignment-maintaining phosphoprotein 1 OS=Homo sapiens GN=CHAMP1 PE=1 SV=2	40	28	0.338684	4.2055
Q99618	CDCA3	Cell division cycle-associated protein 3 OS=Homo sapiens GN=CDCA3 PE=1 SV=1	20	3	0.338364	4.43178
Q92585	MAML1	Mastermind-like protein 1 OS=Homo sapiens GN=MAML1 PE=1 SV=3	17	9	0.337844	3.0666
P23511	NFYA	Nuclear transcription factor Y subunit alpha OS=Homo sapiens GN=NFYA PE=1 SV=2	12	2	0.337632	5.01016
O75177	SS18L1	Calcium-responsive transactivator OS=Homo sapiens GN=SS18L1 PE=1 SV=2	6	2	0.336605	1.53649
Q9NSQ0	RRP7BP	Putative ribosomal RNA-processing protein 7 homolog B OS=Homo sapiens GN=RRP7BP PE=5 SV=1	21	2	0.335395	2.54428
Q9Y3A4	RRP7A	Ribosomal RNA-processing protein 7 homolog A OS=Homo sapiens GN=RRP7A PE=1 SV=2	16	3	0.335395	2.54428
P62633	CNBP	Cellular nucleic acid-binding protein OS=Homo sapiens GN=CNBP PE=1 SV=1	50	8	0.334719	2.6563
P78317	RNF4	E3 ubiquitin-protein ligase RNF4 OS=Homo sapiens GN=RNF4 PE=1 SV=1	19	2	0.33338	3.40519
Q8WV99	ZFAND2B	AN1-type zinc finger protein 2B OS=Homo sapiens GN=ZFAND2B PE=1 SV=1	40	7	0.332683	4.12581
Q6NVV1	RPL13AP3	Putative 60S ribosomal protein L13a protein RPL13AP3 OS=Homo sapiens GN=RPL13AP3 PE=5 SV=1	22	2	0.332099	2.71025
Q96GY0	ZC2HC1A	Zinc finger C2HC domain-containing protein 1A OS=Homo sapiens GN=ZC2HC1A PE=1 SV=2	54	16	0.331666	4.28636
Q15834	CCDC85B	Coiled-coil domain-containing protein 85B OS=Homo sapiens GN=CCDC85B PE=1 SV=2	26	3	0.33117	1.55782
Q9NRA8	EIF4ENIF1	Eukaryotic translation initiation factor 4E transporter OS=Homo sapiens GN=EIF4ENIF1 PE=1 SV=2	17	10	0.330762	3.44654
Q9BZD3	Q9BZD3	Putative GRINL1B complex locus protein 2 OS=Homo sapiens GN=GCOM2 PE=5 SV=2	46	12	0.329999	2.98214
Q9H6H4	REEP4	Receptor expression-enhancing protein 4 OS=Homo sapiens GN=REEP4 PE=1 SV=1	18	2	0.329859	1.41502
Q96B36	AKT1S1	Proline-rich AKT1 substrate 1 OS=Homo sapiens GN=AKT1S1 PE=1 SV=1	36	6	0.329185	4.29209
Q8N543	OGFOD1	Prolyl 3-hydroxylase OGFOD1 OS=Homo sapiens GN=OGFOD1 PE=1 SV=1	61	27	0.329039	5.03875
Q8N183	NDUFAF2	Mimitin, mitochondrial OS=Homo sapiens GN=NDUFAF2 PE=1 SV=1	17	2	0.32871	4.37169
Q9P013	CWC15	Spliceosome-associated protein CWC15 homolog OS=Homo sapiens GN=CWC15 PE=1 SV=2	60	14	0.328299	5.01891
Q14257	RCN2	Reticulocalbin-2 OS=Homo sapiens GN=RCN2 PE=1 SV=1	76	20	0.327364	4.68002
Q15906	VPS72	Vacuolar protein sorting-associated protein 72 homolog OS=Homo sapiens GN=VPS72 PE=1 SV=1	11	3	0.326369	4.83253
P42766	RPL35	60S ribosomal protein L35 OS=Homo sapiens GN=RPL35 PE=1 SV=2	25	4	0.324058	3.50344
Q9Y3X0	CCDC9	Coiled-coil domain-containing protein 9 OS=Homo sapiens GN=CCDC9 PE=1 SV=1	16	8	0.324016	3.43086
Q96GA3	LTV1	Protein LTV1 homolog OS=Homo sapiens GN=LTV1 PE=1 SV=1	35	11	0.323654	5.20618
Q9BVS4	RIOK2	Serine/threonine-protein kinase RIO2 OS=Homo sapiens GN=RIOK2 PE=1 SV=2	12	4	0.32348	3.89871
Q6P9B6	MEAK7	TLD domain-containing protein 1 OS=Homo sapiens GN=TLDC1 PE=1 SV=2	21	8	0.323441	2.99548
Q9NRY2	INIP	SOSS complex subunit C OS=Homo sapiens GN=INIP PE=1 SV=1	21	2	0.322962	2.73458
Q9ULW0	TPX2	Targeting protein for Xklp2 OS=Homo sapiens GN=TPX2 PE=1 SV=2	52	36	0.322071	4.52703
Q8N302	AGGF1	Angiogenic factor with G patch and FHA domains 1 OS=Homo sapiens GN=AGGF1 PE=1 SV=2	25	13	-0.387283	2.41615
Q9BYG3	NIFK	MKI67 FHA domain-interacting nucleolar phosphoprotein OS=Homo sapiens GN=NIFK PE=1 SV=1	38	9	-0.767471	1.51338
Q9BQ90	KLHDC3	Kelch domain-containing protein 3 OS=Homo sapiens GN=KLHDC3 PE=2 SV=1	31	8	-0.876788	2.64797
