## Supplementary Data 6 for "Mapping the GALNT1 substrate landscape with versatile proteomics tools"

### Sheet: Sheet1
Supplementary data 6. Peptides carrying HexNAc modification in glycoprotein enrichment data
															RATIO
								p values		Volcano					Occupancy (log[glycopeptide/peptide])
								Absolute		Absolute					HCT116					MOLT4
								p		HCT116		MOLT4				Both		Control			Both		Control
Type	From search	Protein name	Gene names	Accession	Peptide	PTM Position	Significant in n cell lines	HCT116	MOLT4	.-LOG(p)	log(Both/C)	.-LOG(p)	log(Both/C)		p value	avg	std	avg	std	p value	avg	std	avg	std
HexNac [1]	BOTH	TIF1B_HUMAN	TRIM28	Q13263	K.EEETEAAIGAPPTATEGPETKPVLMALAEGPGAEGPR.L	K.EEETEAAIGAPPT(+203.08)ATEGPETKPVLMALAEGPGAEGPR.L	2	0.000110568	2.54697e-09	3.95637	2.99639	8.59398	3.30668		0.0106382	2.6157	0.847767	0.402136	0	0.0017009	3.33144	0.677553	0.402136	0
HexNac [1]	PD	RAVR1_HUMAN	RAVER1	Q8IY67	M.AADVSVTHRPPLSPK.S	-1xAcetyl N-Term; 1xHexNAc S5(100)	2	9.03865e-06	2.96876e-07	5.0439	2.11436	6.52742	2.09452
HexNac [2]	PD	RPB1_HUMAN	POLR2A	P24928	K.YSPTSPTYSPTSPK.YG	-2xHexNAc S2(100); T4(98.7)	2	0.0110501	5.40548e-07	1.95663	1.71789	6.26717	2.84268		0.00848623	-1.79115	0.393846	-3.96506	0.673527	1.37243e-06	-0.776271	0.0611564	-3.38791	0.0778574
HexNac [1]	BOTH	CH60_HUMAN	HSPD1	P10809	K.LVQDVANNTNEEAGDGTTTATVLAR.S	K.LVQDVANNT(+203.08)NEEAGDGTTTATVLAR.S	2	1.05575e-06	9.49972e-06	5.97644	2.64389	5.02229	2.65053		6.12864e-06	-1.72128	0.136507	-4.58224	0.079164	2.56401e-06	-1.19246	0.0813617	-4.04379	0.0967431
HexNac [1]	BOTH	HBS1L_HUMAN	HBS1L	Q9Y450	K.SANPPHTIQASEEQSSTPAPVK.K	K.S(+203.08)ANPPHTIQASEEQSSTPAPVK.K	2	1.05567e-05	9.67217e-06	4.97647	2.09006	5.01448	2.01469		3.65925e-05	-0.590636	0.0975541	-3.08902	0.192643	4.06642e-06	-0.685449	0.0677748	-2.91522	0.0878617
HexNac [1]	PD	YBOX3_HUMAN	YBX3	P16989	M.SEAGEATTTTTTTLPQAPTEAAAAAPQDPAPK.S	-1xAcetyl N-Term; 1xHexNAc T/S	2	0.0161895	9.77976e-06	1.79077	0.984396	5.00967	3.31674		0.00487966	-0.737144	0.117332	-2.15235	0.418848	3.03484e-07	-0.622155	0.089325	-4.21583	0.0272221
HexNac [1]	BOTH	SRRM1_HUMAN	SRRM1	Q8IYB3	K.AVAAAAAAAVTPAAIAAATTTLAQEEPVAAPEPK.K	K.AVAAAAAAAVT(+203.08)PAAIAAATTTLAQEEPVAAPEPK.K	2	8.0026e-07	1.8169e-05	6.09677	1.34438	4.74067	1.47776		7.48043e-06	-0.784687	0.0872375	-2.62676	0.0616317	0.000455108	-0.986732	0.228023	-2.59167	0.131582
HexNac [1]	BOTH	CH60_HUMAN	HSPD1	P10809	R.ALMLQGVDLLADAVAVTMGPK.G	R.ALMLQGVDLLADAVAVT(+203.08)MGPK.G	2	6.19659e-07	2.20811e-05	6.20785	2.51467	4.65598	2.66612		0.00362559	-0.443029	0.626611	-2.69348	0.118106	0.00360373	-0.349986	0.609713	-3.34548	0.588432
HexNac [2]	PD	U2AF2_HUMAN	U2AF2	P26368	K.AMQAAGQIPATALLPTMTPDGLAVTPTPVPVVGSQMTR.Q	-2xHexNAc T16(100); T18(100)	2	9.90696e-09	2.75835e-05	8.00406	3.01275	4.55935	3.35956
HexNac [1]	BOTH	SYMPK_HUMAN	SYMPK	Q92797	K.EAPAGPLEEDDLEPLTLAPAPAPRPPQDLIGLR.L	K.EAPAGPLEEDDLEPLT(+203.08)LAPAPAPRPPQDLIGLR.L	2	0.00082703	6.01323e-05	3.08248	2.07733	4.22089	2.44572		0.000608876	-0.78712	0.427154	-3.2863	0.113307	2.02524e-05	-0.254032	0.181909	-3.00257	0.0938259
HexNac [1]	PD	NONO_HUMAN	NONO	Q15233	R.GAMPPAPVPAGTPAPPGPATMMPDGTLGLTPPTTER.F	-1xHexNAc T20(100)	2	6.10079e-07	0.00026731	6.21461	3.20771	3.57299	2.90434		2.55307e-06	-0.126542	0.12285	-3.74229	0.102704	0.00181755	-0.0843381	0.266918	-3.55114	0.0255194
HexNac [1]	PD	KHDR1_HUMAN	KHDRBS1	Q07666	R.ASPATQPPPLLPPSATGPDATVGGPAPTPLLPPSATASVK.M	-1xHexNAc T21(100)	2	0.00436705	0.000280253	2.35981	2.23337	3.55245	2.78531		0.00203328	-1.31356	0.532104	-3.57166	0.129536	0.000189991	-1.23435	0.344915	-3.93299	0.0795165
HexNac [1]	BOTH	HNRPU_HUMAN	HNRNPU	Q00839	K.SSGPTSLFAVTVAPPGAR.Q	K.SSGPTSLFAVT(+203.08)VAPPGAR.Q	2	0.000138672	0.000309476	3.85801	3.1755	3.50937	3.20974		0.387256	0.671173	1.05741	-0.805804	2.41794	0.349041	1.72838	0.161613	-0.621669	3.35687
HexNac [1]	PD	YLPM1_HUMAN	YLPM1	P49750	K.AQAVTQPVPLANKPVPAQSTFPSK.T	-1xHexNAc T5(100)	2	0.00336253	0.000429338	2.47333	1.09984	3.3672	1.41488		0.000376813	2.01493	0.109786	-1.19336	0.489168	0.000609807	2.00413	0.602597	-1.45712	0.108517
HexNac [1]	PD	RLA0L_HUMAN	RPLP0P6	Q8NHW5	K.AFLADPSAFVAAAPVAADTTAAPAAAAAPAK.V	-1xHexNAc T19(99.5)	2	0.000318761	0.000492811	3.49653	2.07343	3.30732	2.14154		2.28673e-05	-0.420267	0.191703	-2.97774	0.0425159	0.00594142	0.00527468	0.53545	-2.28329	0.514925
HexNac [1]	PD	U2AF2_HUMAN	U2AF2	P26368	K.AMQAAGQIPATALLPTMTPDGLAVTPTPVPVVGSQMTR.Q	-1xHexNAc T18(99.3)	2	1.90194e-09	0.00055717	8.7208	3.66098	3.25401	3.2089
HexNac [1]	PD	PTBP1_HUMAN	PTBP1	P26599	K.RGSDELFSTCVTNGPFIMSSNSASAANGNDSK.K	-1xCarbamidomethyl C10; 1xHexNAc S19(99.6)	2	0.0129413	0.000719725	1.88802	1.18859	3.14283	1.68073		0.0248785	-0.729359	0.526632	-2.61195	0.0255469	7.44472e-05	-0.570514	0.195642	-2.72139	0.105794
HexNac [1]	PD	P66A_HUMAN	GATAD2A	Q86YP4	K.EATAQKPTGSVGSTVTTPPPLVR.G	-1xHexNAc T3(100)	2	7.40801e-05	0.000788242	4.1303	2.06651	3.10334	2.14309		0.000259799	-0.588319	0.283218	-2.93274	0.175264	6.18287e-05	-0.515958	0.210241	-2.98127	0.122321
HexNac [1]	PD	IF4G1_HUMAN	EIF4G1	Q04637	R.TASTPTPPQTGGGLEPQANGETPQVAVIVRPDDR.S	-1xHexNAc T10(100)	2	6.13395e-05	0.000980458	4.21226	1.80845	3.00857	1.6032		1.16753e-05	-0.834877	0.0541715	-2.86967	0.120304	0.000586878	-0.87901	0.269782	-2.55926	0.117608
HexNac [1]	PD	PUF60_HUMAN	PUF60	Q9UHX1	K.AVTPPMPLLTPATPGGLPPAAAVAAAAATAK.I	-1xHexNAc T10(99.1)	2	0.00220792	0.00144367	2.65602	1.29825	2.84053	1.65649		0.00296273	-2.59402	0.3532	-4.02633	0.15128	0.000593591	-2.67525	0.258023	-4.30379	0.123569
HexNac [1]	PD	DX39A_HUMAN	DDX39A	O00148	M.AEQDVENDLLDYDEEEEPQAPQESTPAPPKK.D	-1xAcetyl N-Term; 1xHexNAc N/S/T	2	1.01738e-05	0.00145046	4.99252	1.49695	2.83849	1.83608		0.000199836	-0.423297	0.211428	-2.3619	0.147105	0.0175687	-0.587069	0.502094	-2.66557	0.0650821
HexNac [1]	PD	EF1A1_HUMAN	EEF1A1	Q5VTE0	K.SGDAAIVDMVPGKPMCVESFSDYPPLGR.F	-1xCarbamidomethyl C16; 1xHexNAc S1(100)	2	6.44816e-06	0.0024305	5.19056	2.21728	2.6143	1.49646		5.15495e-06	-2.0851	0.10659	-4.48358	0.0684451	0.0197371	-2.50423	0.361766	-3.92278	0.0441507
HexNac [1]	BOTH	RLA0_HUMAN	RPLP0	P68104	K.AFLADPSAFVAAAPVAAATTAAPAAAAAPAK.V	K.AFLADPS(+203.08)AFVAAAPVAAATTAAPAAAAAPAK.V	2	0.0076389	0.00286183	2.11697	4.22119	2.54336	1.64439		0.0136792	1.95969	0.0762097	-1.26911	0.681755	0.0608	1.86741	0.025739	1.4972	0.170263
HexNac [1]	PD	YBOX1_HUMAN	YBX1	P67809	M.SSEAETQQPPAAPPAAPALSAADTKPGTTGSGAGSGGPGGLTSAAPAGGDK.K/ M.SSEAETQQPPAAPPAAPALSAADTKPGTTGSGAGSGGPGGLTSAAPAGGDKK.V	-1xAcetyl N-Term; 1xHexNAc T6(100)	2	0.00832834	0.00327764	2.07944	1.67016	2.48444	1.8864		4.27902e-05	-1.3924	0.142788	-3.16394	0.0705722	1.62495e-05	-1.36723	0.118073	-3.26381	0.0625715
HexNac [1]	PD	CHD4_HUMAN	CHD4	Q14839	K.STAPETAIECTQAPAPASEDEK.V	-1xCarbamidomethyl C10; 1xHexNAc S/T/C	2	8.52395e-06	0.00356412	5.06936	2.28405	2.44805	1.89255		4.13281e-05	0.0139828	0.211964	-2.71023	0.118399	0.00216403	-0.396406	0.543893	-2.65486	0.119665
HexNac [1]	PD	PRC2A_HUMAN	PRRC2A	P48634	K.AEPAAPPAAPSTPAPPPAVPK.E	-1xHexNAc S11(99.6)	2	0.0276205	0.00401825	1.55877	2.0325	2.39596	2.07612		0.00138458	2.35057	0.557105	-1.85561	0.733985	0.000249565	2.66201	0.164645	-1.85379	0.61327
HexNac [1]	BOTH	RS17_HUMAN	RPS17	Q9Y2R5	K.LLDFGSLSNLQVTQPTVGMNFK.T	K.LLDFGSLS(+203.08)NLQVTQPTVGMNFK.T	2	0.0186755	0.00466909	1.72873	1.86293	2.33077	2.49684		0.0116559	-1.39904	0.0775421	-3.82183	0.487499	0.0175449	-1.38773	0.0822468	-4.65726	0.779612
HexNac [1]	PD	PSPC1_HUMAN	PSPC1	Q8WXF1	R.CGDGAFLLTTTPRPVIVEPMEQFDDEDGLPEK.L	-1xCarbamidomethyl C1; 1xHexNAc T/C	2	0.00539577	0.0053699	2.26795	1.16573	2.27003	1.61257		0.000880309	-0.184333	0.184008	-1.65905	0.220188	0.00068111	-0.0444701	0.0703053	-1.7491	0.302235
HexNac [1]	PEAKS	ACTB_HUMAN	ACTB	P60709	R.VAPEEHPVLLTEAPLNPK.A	R.VAPEEHPVLLT(+203.08)EAPLNPK.A	2	0.000246179	0.00946682	3.60875	1.29123	2.0238	1.06288		0.000572772	0.0799994	0.207152	-1.78222	0.249296	0.0206846	-0.276506	0.514886	-1.69508	0.417013
HexNac [1]	PD	BRD2_HUMAN	BRD2	P25440	K.SLHSAGPPLLAVTAAPPAQPLAK.K	-1xHexNAc T13(100)	2	0.0298325	0.0112447	1.52531	1.797	1.94905	1.84146
HexNac [1]	PEAKS	UBA5_HUMAN	UBA5	Q9GZZ9	K.NFSGPVPDLPEGITVAYTIPK.K	K.NFSGPVPDLPEGIT(+203.08)VAYTIPK.K	2	0.00197514	0.0159722	2.7044	1.67803	1.79663	1.20959		0.046251	-0.286395	0.149235	-1.78133	0.895186	0.0475589	-0.160878	0.693696	-1.71301	0.651182
HexNac [1]	PD	TIF1B_HUMAN	TRIM28	Q13263	K.VFPGSTTEDYNLIVIER.G	-1xHexNAc S5(99.7)	2	0.00887161	0.0211156	2.052	0.603057	1.6754	1.32594		0.00306693	-2.44842	0.0778822	-3.22817	0.00769121	0.0245618	-2.41771	0.223055	-4.31204	0.906421
HexNac [1]	PD	IF6_HUMAN	EIF6	P56537	K.LNEAQPSTIATSMR.D	-1xHexNAc S/T/N	2	5.29745e-07	0.021202	6.27593	3.54367	1.67362	1.6364		2.82467e-07	-1.31132	0.0849319	-4.69286	0.015334	0.0612025	-1.44602	0.171655	-3.77166	1.07634
HexNac [1]	PEAKS	EF1A1_HUMAN	EEF1A1	Q5VTE0	K.PMCVESFSDYPPLGR.F	K.PMCVESFS(+203.08)DYPPLGR.F	2	0.000692228	0.036439	3.15975	3.59776	1.43843	1.78687		0.00051076	-1.1953	0.258653	-5.47226	0.674867	0.00651716	-1.88182	0.391891	-4.52518	0.788488
HexNac [1]	PD	SF3B2_HUMAN	SF3B2	Q13435	K.KIEEAMDGSETPQLFTVLPEK.R	-1xHexNAc T/S	1	0.00734478	0.0690632	2.13402	1.54329	1.16075	1.22636		0.00394884	-1.82229	0.0938298	-3.77684	0.559025	0.0472502	-2.21104	0.509564	-3.85723	0.868346
HexNac [1]	PD	UGGG1_HUMAN	UGGT1	Q9NYU2	K.GTEVNTTVIGENDPIDEVQGFLFGK.L	-1xHexNAc T7(98.6)	1	0.0144862	0.0719003	1.83904	-0.414386	1.14327	-0.838639
HexNac [1]	BOTH	GALT1_HUMAN	GALNT1	Q10472	K.VGIFNCHGMGGNQVFSYTANK.E	K.VGIFNCHGMGGNQVFS(+203.08)YTANK.E	1	0.00031049	0.0822644	3.50795	1.81221	1.08479	1.81763		0.673343	-0.424281	0.172465	-0.487775	0.170067	0.966238	-1.06172	1.02083	-1.03371	0.345159
HexNac [1]	PD	SON_HUMAN	SON	P18583	K.ILDSFAAAPVPTTTLVLK.S	-1xHexNAc T/S	1	0.0448088	0.124126	1.34864	-0.315349	0.906136	1.03465		0.319319	-0.818442	0.18006	-0.609015	0.263626	0.215745	-2.39081	0.812086	-3.22816	0.0433515
HexNac [1]	PD	INF2_HUMAN	INF2	Q27J81	R.GWDLVDAVTPGPQPTLEQLEEGGPRPLER.R	-1xHexNAc T9(100)	1	0.0228442	0.133952	1.64122	2.17324	0.87305	1.18521		0.00187075	1.71576	0.749083	-2.73505	0.744019	0.039122	0.0931779	0.956672	-1.61317	0.204525
HexNac [1]	PD	BI2L1_HUMAN	BAIAP2L1	Q9UHR4	K.LLEENETEAVTVPTPSPTPVR.S	-1xHexNAc T11(99.7)	1	0.000522167	0.373901	3.28219	2.74518	0.427243	0.60206		7.48724e-06	1.44213	0.247253	-3.35002	0.126941	0.373901	-0.116026	0.57735	-0.44936	0
HexNac [1]	PD	SAFB1_HUMAN	SAFB	Q15424	K.EESSELEQPFAQDTSSVGPDRK.L	-1xHexNAc S3(99.3)	1	8.35297e-05	0.551576	4.07816	1.66806	0.258394	0.694168		0.060349	0.632641	1.83377	-3.44341	0.155018	0.362471	-2.02501	1.08192	-2.78508	0.687498
HexNac [1]	PEAKS	DHX30_HUMAN	DHX30	Q7L2E3	S.SQVHPLAVLLLTDGDVHIR.D	S.S(+203.08)QVHPLAVLLLTDGDVHIR.D	1	0.0495662	0.824023	1.30481	0.223659	0.0840608	0.111591
HexNac [1]	BOTH	ZO1_HUMAN	TJP1	Q07157	K.RYEPIQATPPPPPLPSQYAQPSQPVTSASLHIHSK.G	K.RYEPIQAT(+203.08)PPPPPLPSQYAQPSQPVTSASLHIHSK.G	1	0.000186863	-	3.72848	1.11676				0.000598296	2.70381	0.14369	-0.326499	0.0208022
HexNac [1]	PD	PP6R1_HUMAN	PPP6R1	Q9UPN7	R.GGATPLSYPSPGPQPPGPSWTATFDPVPTDAPTSPR.V	-1xHexNAc S10(95.4)	1	-	2.07333e-08			7.68333	2.50325		0.494634	-2.2321	0.11239	-2.07471	0.345351	1.44454e-05	-1.27778	0.170607	-3.83718	0.0392891
HexNac [2]	PD	CASC3_HUMAN	CASC3	O15234	K.LAEEVPPPPEGLIPAPPVPETTPTPPTK.T	-2xHexNAc T21(99.2); T22(99.2)	1	0.373901	6.7848e-07	0.427243	0.60206	6.16846	1.88222
HexNac [1]	PD	CASC3_HUMAN	CASC3	O15234	K.LAEEVPPPPEGLIPAPPVPETTPTPPTK.T	-1xHexNAc T	1	0.12583	4.50858e-06	0.900216	1.0617	5.34596	3.18341
HexNac [1]	PD	ADDG_HUMAN	ADD3	Q9UEY8	M.SSDASQGVITTPPPPSMPHK.E	-1xAcetyl N-Term; 1xHexNAc T10(99.4)	1	0.0814876	0.000110023	1.08891	0.78053	3.95852	2.23378
HexNac [1]	BOTH	SART3_HUMAN	SART3	Q15020	R.ALQRPSAAAPQAENGPAAAPAVAAPAATEAPK.M	R.ALQRPSAAAPQAENGPAAAPAVAAPAAT(+203.08)EAPK.M	1	0.133511	0.000126462	0.874482	1.17859	3.89804	1.6238		0.0982719	-1.75816	0.763847	-2.72264	0.147441	6.0742e-05	-0.889181	0.162201	-2.58467	0.0377434
HexNac [1]	PD	MA7D1_HUMAN	MAP7D1	Q3KQU3	K.ESAAPASPAPSPAPSPTPAPPQK.E	-1xHexNAc S2(99.4)	1	0.119194	0.000278825	0.923746	0.947801	3.55467	2.00752		0.00733592	-0.110758	0.0487978	-2.15241	0.325675	1.06137e-05	0.253454	0.140737	-2.40832	0.092675
HexNac [1]	PD	G3BP1_HUMAN	G3BP1	Q13283	K.NLPPSGAVPVTGIPPHVVK.V	-1xHexNAc N/S/T	1	0.126002	0.000423794	0.899621	1.08069	3.37284	1.2471		0.00928294	-1.266	0.515277	-2.8904	0.303779	1.42585e-05	-1.21935	0.0769293	-2.84541	0.0798307
HexNac [1]	PD	CDC23_HUMAN	CDC23	Q9UJX2	R.NQGETPTTEVPAPFFLPASLSANNTPTRR.V	-1xHexNAc T5(99.2)	1	0.121771	0.000569476	0.914456	1.56852	3.24452	2.4551		0.143767	-0.718388	1.99401	-3.41396	0.0856741	0.000272266	-1.18081	0.365516	-3.76335	0.0653609
HexNac [1]	PD	H15_HUMAN	H1-5	P16401	M.SETAPAETATPAPVEK.S	-1xAcetyl N-Term; 1xHexNAc T10(100)	1	0.651481	0.00134206	0.186099	-0.231545	2.87223	3.21817		0.518056	1.86146	0.21941	1.551	0.727193	0.00111505	-0.434022	0.213956	-3.80847	0.664833
HexNac [1]	PD	DREB_HUMAN	DBN1	Q16643	R.SPSDSSTASTPVAEQIER.A	-1xHexNAc S/T	1	0.205381	0.00372912	0.68744	0.46523	2.42839	0.64753		0.0583053	0.255697	0.0671583	-1.24541	0.665309	0.0494674	0.26515	0.632973	-0.794518	0.181844
HexNac [1]	PD	RS3_HUMAN	RPS3	P23396	K.DEILPTTPISEQK.G	-1xHexNAc T6(99.6)	1	0.0545635	0.00504216	1.2631	1.14937	2.29738	2.02208		0.0263278	-2.58804	0.281679	-4.72881	1.04089	0.00403653	-2.35303	0.111109	-4.56053	0.634396
HexNac [1]	BOTH	DP13A_HUMAN	APPL1	Q9UKG1	R.VNQSALEAVTPSPSFQQR.H	R.VNQS(+203.08)ALEAVTPSPSFQQR.H	1	0.312178	0.00964353	0.505597	0.42299	2.01576	-0.337948
HexNac [1]	PD	IF4E_HUMAN	EIF4E	P06730	M.ATVEPETTPTPNPPTTEEEK.T	-1xAcetyl N-Term; 1xHexNAc T2(100)	1	0.120708	0.0104122	0.918264	1.6555	1.98246	1.91144		0.111018	-1.06105	1.58903	-2.96214	0.286129	0.0130871	-1.35902	0.530983	-2.89584	0.330281
HexNac [1]	PD	ZN165_HUMAN	ZNF165	P49910	R.AVTTVTQSTPVPGPSVPPPEELQVSPGPR.Q	-1xHexNAc S/T	1	0.373901	0.0113181	0.427243	0.7646	1.94623	1.75825		0.0515234	-0.328251	0.687149	-1.98559	0.0681297	0.0018871	-0.878634	0.484294	-3.09206	0.20595
HexNac [1]	PD	H15_HUMAN	H1-5	P16401	M.SETAPAETATPAPVEK.S	-1xHexNAc T3(99.6)	1	0.373901	0.0115046	0.427243	1.38408	1.93913	2.79276		0.373901	-2.34224	1.06756	-2.9586	0	0.00113072	-0.714811	0.192064	-3.73294	0.596809
HexNac [1]	PD	ZN165_HUMAN	ZNF165	P49910	K.TMAVTPGTTTLPATVK.V	-1xHexNAc T1(100)	1	0.294669	0.0233158	0.530665	-0.103569	1.63235	-0.262942
HexNac [1]	PEAKS	RBM42_HUMAN	RBM42	Q9BTD8	R.AAAAATVVPPMVGGPPFVGPVGFGPGDR.S	R.AAAAAT(+203.08)VVPPMVGGPPFVGPVGFGPGDR.S	1	0.316904	0.0262575	0.499073	-0.344368	1.58075	-1.03169		0.565952	1.19379	1.16329	0.735415	0.119461	0.284579	0.736099	0.471237	1.30403	0.642547
HexNac [1]	PD	RT18B_HUMAN	MRPS18B	Q9Y676	R.DLDFSTSHGAVSATPPAPTLVSGDPWYPWYNWK.Q	-1xHexNAc T/S/N	1	0.0568326	0.028585	1.2454	1.54451	1.54386	1.36713		0.0440018	-1.04344	0.0799568	-3.27774	0.850841	0.0120773	-1.36731	0.433627	-3.43038	0.695819
HexNac [1]	PD	TBB2A_HUMAN	TUBB2A	Q13885	K.ESESCDCLQGFQLTHSLGGGTGSGMGTLLISK.I	-1xAcetyl N-Term; 2xCarbamidomethyl C5; C7; 1xHexNAc S2(99.3)	1	0.548389	0.0287426	0.260912	0.094571	1.54147	-0.591014
HexNac [1]	PD	PRC2A_HUMAN	PRRC2A	P48634	K.EGPEPPEEVPPPTTPPVPK.V	-1xHexNAc T13(99.7)	1	0.791041	0.0385583	0.101801	0.412806	1.41388	1.65681		0.248903	-0.433444	1.16453	-1.48073	0.674062	0.00583083	0.52368	0.419265	-2.26633	0.797405
HexNac [1]	BOTH	DC1L1_HUMAN	DYNC1LI1		R.KPVTVSPTTPTSPTEGEAS	R.KPVTVSPTTPTSPTEGEAS(+203.08)		0.618356	0.0581439	0.208762	-0.0130485	1.2355	1.14554		0.0277266	0.176972	0.826071	-2.06633	0.798312	0.0126981	-0.432833	0.298717	-2.4643	0.762878
HexNac [2]	PD	UBFD1_HUMAN	UBFD1		K.FPLDSTGSELK.Q	-2xHexNAc T6(99.8); S8(100)		0.825992	0.11493	0.083024	-0.389783	0.939565	1.24876
HexNac [1]	PD	CENPV_HUMAN	CENPV		R.AQEEGPGEPPPPELALLPPPPPPPPTPATPTSSASNLDLGEQR.E	-1xHexNAc T26(100)		0.0853542	0.115914	1.06878	0.808263	0.935863	0.723161		0.389033	0.452114	0.987259	-0.578661	1.56387	0.149466	1.71024	0.214149	-0.229593	1.48534
HexNac [1]	PEAKS	RPRD2_HUMAN	RPRD2		K.SAVSTSVPTKPTENISK.A	K.S(+203.08)AVSTSVPTKPTENISK.A		0.470188	0.1236	0.327728	-0.079632	0.907982	-0.620046		0.844	1.32749	0.67116	1.22565	0.505648	0.0170568	-0.454226	0.394519	0.574135	0.222332
HexNac [1]	BOTH	SHOC2_HUMAN	SHOC2		K.IPFGIFSR.A	K.IPFGIFS(+203.08)R.A		0.369784	0.13294	0.432052	-0.22247	0.876343	-0.627647		0.565751	0.161152	0.465239	0.380165	0.389522	0.0776179	-0.0313249	0.466284	0.871688	0.470749
HexNac [1]	PD	CNOT2_HUMAN	CNOT2		R.SLSQGTQLPSHVTPTTGVPTMSLHTPPSPSR.G	-1xHexNAc T6(100)		0.971691	0.137715	0.012472	0.184978	0.861018	0.225191
HexNac [1]	PD	UBP2L_HUMAN	UBAP2L		K.SPAVATSTAAPPPPSSPLPSK.S	-1xHexNAc T/S		0.400708	0.157637	0.397172	-0.206985	0.802343	0.294669		0.389744	-2.26812	1.06026	-1.65097	0.325606	0.450933	0.057724	2.15234	-1.09879	0.325254
HexNac [1]	BOTH	KCNT1_HUMAN	KCNT1		R.VLQIPLWSQR.V	R.VLQIPLWS(+203.08)QR.V		0.931328	0.160772	0.0308974	-0.0851286	0.793789	-0.251014
HexNac [2]	PD	RBM12_HUMAN	RBM12		R.VNLPTTVSNFNNPSPSVVTATTSVHESNK.N	-2xHexNAc T5(99.1); T6(99.1)		0.671666	0.212831	0.172847	0.442701	0.671965	0.15352		0.0414548	2.58394	0.0564555	-0.443914	1.10685	0.0110479	1.0506	0.316399	0.192265	0.101743
HexNac [1]	PD	RPRD2_HUMAN	RPRD2		K.TQTQSAPALQGLSSLLQSVTGNPVPASEAASQSTSASPANTTVSTIK.G	-1xHexNAc S/T/N		0.141712	0.216392	0.848595	-0.301695	0.664758	0.140042
HexNac [3]	PEAKS	HNRPU_HUMAN	HNRNPU		S.GPTSLFAVTVAPPGAR.Q	S.GPT(+203.08)S(+203.08)LFAVT(+203.08)VAPPGAR.Q		0.403953	0.216649	0.393669	-0.0089388	0.664243	-0.271346
HexNac [1]	PEAKS	UBP2L_HUMAN	UBAP2L		R.FPLDYYSIPFPTPTTPLTGR.D	R.FPLDYYSIPFPT(+203.08)PTTPLTGR.D		0.445112	0.224597	0.351531	0.151432	0.648597	1.16287		0.0566201	1.09772	0.0761199	-0.645874	0.760526	0.0221744	0.819919	0.818586	-1.20628	0.514783
HexNac [2]	BOTH	ANR17_HUMAN	ANKRD17		K.IGSSAPTTTAANTSLMGIK.M	K.IGS(+203.08)S(+203.08)APTTTAANTSLMGIK.M		0.649772	0.227829	0.187239	-0.150136	0.642391	-0.327863
HexNac [1]	BOTH	HCFC1_HUMAN	HCFC1		K.TIPMSAIITQAGATGVTSSPGIK.S	K.T(+203.08)IPMSAIITQAGATGVTSSPGIK.S		0.42824	0.227869	0.368313	0.127087	0.642315	-0.2011
HexNac [2]	PD	ZHX1_HUMAN	ZHX1		K.ENEIKPDREEIVENPSSSASESNTSTSIVNR.I	-2xHexNAc S16(99.4); S17(99.4)		0.130798	0.241156	0.883399	1.13776	0.617702	-0.272224
HexNac [1]	PD	CATW_HUMAN	CTSW		K.VASAISPIK.D	-1xAcetyl N-Term; 1xHexNAc S3(100)		0.830508	0.244153	0.0806561	-0.0902951	0.612338	-0.183754
HexNac [2]	PEAKS	HNRPU_HUMAN	HNRNPU		S.GPTSLFAVTVAPPGAR.Q	S.GPT(+203.08)S(+203.08)LFAVTVAPPGAR.Q		0.29941	0.249357	0.523734	0.151152	0.603178	-0.168867
HexNac [1]	PEAKS	DDI2_HUMAN	DDI2		R.HQCSIDLK.K	R.HQCS(+203.08)IDLK.K		0.601666	0.296979	0.220645	-0.0440166	0.527275	-0.108533
HexNac [1]	PD	DPYL2_HUMAN	DPYSL2		R.GLYDGPVCEVSVTPK.T	-1xCarbamidomethyl C8; 1xHexNAc C8(100)		0.753174	0.307665	0.123105	0.0144912	0.511922	1.22791		0.20577	0.736741	0.491359	0.250852	0.263736	0.402608	-2.2131	1.53185	-3.15055	0.817069
HexNac [1]	PEAKS	ILF3_HUMAN	ILF3		G.NSYGSGGASYNPGSHGGYGGGSGGGSSYQGK.Q	G.NS(+203.08)YGSGGASYNPGSHGGYGGGSGGGSSYQGK.Q		0.215255	0.309173	0.667047	-0.108384	0.509798	-0.172036
HexNac [1]	PEAKS	MX1_HUMAN	MX1		K.SKIEDIR.A	K.S(+203.08)KIEDIR.A		0.801759	0.357057	0.0959562	0.133232	0.447263	0.272941
HexNac [1]	PD	HYOU1_HUMAN	HYOU1		K.ENGTDTVQEEEESPAEGSKDEPGEQVELK.E	-1xHexNAc T/N/S		0.11078	0.373901	0.955541	0.179801	0.427243	-0.60206
HexNac [1]	PD	HYOU1_HUMAN	HYOU1		K.LGNTISSLFGGGTTPDAK.E	-1xHexNAc N/T/S		0.335084	0.387763	0.474846	-0.408367	0.411434	0.0296903		0.783616	-2.87971	1.30518	-3.10926	0.359803	0.0429671	-1.36151	0.126559	-1.57868	0.0224695
HexNac [2]	PEAKS	HCFC1_HUMAN	HCFC1		K.TAAAQVGTSVSSATNTSTRPIITVHK.S	K.TAAAQVGT(+203.08)S(+203.08)VSSATNTSTRPIITVHK.S		0.201256	0.389776	0.696251	0.537716	0.409185	0.249627		0.190678	0.45865	0.526434	-0.129007	0.075843	0.102787	0.45233	0.256683	-0.0303957	0.302516
HexNac [1]	PEAKS	MAT2B_HUMAN	MAT2B		R.MLDPSIK.G	R.MLDPS(+203.08)IK.G		0.777586	0.400967	0.109251	-0.202265	0.396891	-0.293951
HexNac [1]	PEAKS	RPC4_HUMAN	POLR3D		K.KKTFTPNIISR.K	K.KKTFTPNIIS(+203.08)R.K		0.249933	0.401313	0.602176	-0.436383	0.396517	0.17107
HexNac [1]	PEAKS	CDC16_HUMAN	CDC16		K.AIGNEVTVDK.W	K.AIGNEVT(+203.08)VDK.W		0.496038	0.409011	0.304485	0.0550167	0.388264	-0.138574
HexNac [1]	BOTH	RBM27_HUMAN	RBM27		R.AANIVIQTEPPVPVSINSNITR.V	R.AANIVIQT(+203.08)EPPVPVSINSNITR.V		0.500259	0.409344	0.300806	-0.043404	0.387912	-0.171281
HexNac [1]	PEAKS	TAF4_HUMAN	TAF4		K.QVSQAQTTVQPSATLQR.S	K.QVS(+203.08)QAQTTVQPSATLQR.S		0.521976	0.409574	0.28235	0.419554	0.387668	-0.137979		0.521976	1.23807	0.577103	0.984156	0.246209	0.0960862	0.714855	0.399335	1.249	0.150778
HexNac [1]	PD	HYOU1_HUMAN	HYOU1		R.LSALDNLLNHSSMFLK.G	-1xHexNAc S2(100)		0.364345	0.417188	0.438488	-0.102064	0.379668	0.0589688
HexNac [1]	PD	DSRAD_HUMAN	ADAR		K.TAESQTPTPSATSFFSGK.S	-1xHexNAc T6(99.3)		0.694412	0.426607	0.158383	-0.0590469	0.369972	-0.158705		0.400199	3.08143	0.0522554	2.52784	0.90444	0.423053	1.0716	2.50205	2.5147	0.0843946
HexNac [1]	PEAKS	DDB1_HUMAN	DDB1_HUMAN		D.PNRETDDTLVLSFVGQTR.V	D.PNRETDDT(+203.08)LVLSFVGQTR.V		0.416345	0.447028	0.380546	-0.119254	0.349666	-0.282929		0.927745	1.15302	0.24046	1.12985	0.33922	0.262896	1.49491	0.542047	0.924514	0.531169
HexNac [1]	PEAKS	DDB1_HUMAN	DDB1_HUMAN		D.PNRETDDTLVLSFVGQTR.V	D.PNRET(+203.08)DDTLVLSFVGQTR.V		0.416345	0.447028	0.380546	-0.119254	0.349666	-0.282929		0.927745	1.15302	0.24046	1.12985	0.33922	0.262896	1.49491	0.542047	0.924514	0.531169
HexNac [2]	BOTH	ERP44_HUMAN	ERP44		R.EFHHGPDPTDTAPGEQAQDVASSPPESSFQK.L	R.EFHHGPDPT(+203.08)DT(+203.08)APGEQAQDVASSPPESSFQK.L		0.942822	0.478357	0.0255704	-0.0972034	0.320248	-0.0929859
HexNac [1]	BOTH	HSPB1_HUMAN	HSPB1		K.LATQSNEITIPVTFESR.A	K.LATQSNEITIPVT(+203.08)FESR.A		0.740874	0.495018	0.130256	-0.115055	0.305379	-0.101706		0.779859	-2.50505	0.113567	-2.56688	0.339725	0.842099	0.495773	1.88761	0.730512	0.311963
HexNac [1]	PD	EMSY_HUMAN	EMSY		K.ITFTKPSTQTTNTTTQK.V	-1xHexNAc T2(100)		0.393472	0.51165	0.405086	0.139544	0.291027	0.144457
HexNac [1]	PEAKS	RPAP2_HUMAN	RPAP2		Q.ASKFFEAQIPK.T	Q.AS(+203.08)KFFEAQIPK.T		0.912987	0.528255	0.0395356	-0.0857522	0.277156	-0.0766168
HexNac [2]	PEAKS	PLEC_HUMAN	PLEC		G.SCSHHYQQLLQSLEQGAQEESR.C	G.S(+203.08)CS(+203.08)HHYQQLLQSLEQGAQEESR.C		0.144356	0.530799	0.840566	0.282083	0.27507	0.242008
HexNac [1]	PEAKS	TBA1B_HUMAN	TUBA1B		M.RECISIHVGQAGVQIGNACWELYCLEHGIQPDGQMPSDK.T	M.RECIS(+203.08)IHVGQAGVQIGNACWELYCLEHGIQPDGQMPSDK.T		0.966134	0.531687	0.0149625	0.159727	0.274344	0.254474
HexNac [1]	PEAKS	P66A_HUMAN	GATAD2A		K.GTTATSAQANSTPTSVASVVTSAESPASR.Q	K.GTTATSAQAN(+203.08)STPTSVASVVTSAESPASR.Q		0.42265	0.53526	0.374019	1.13114	0.271435	-0.0753446		0.621626	-1.37929	0.889166	-1.67318	0.343437	0.952349	-0.00920302	0.386405	0.00899304	0.310389
HexNac [1]	PEAKS	UHRF1_HUMAN	UHRF1		K.SGFLVWR.Y	K.S(+203.08)GFLVWR.Y		0.60837	0.541995	0.215832	-0.0465322	0.266005	-0.0698982		0.944811	0.860369	0.158338	0.879816	0.428933	0.991687	-0.394496	0.448457	-0.39796	0.303065
HexNac [1]	PEAKS	ADDG_HUMAN	ADD3		D.VEIPATVTAFSFEDDTVPLSPLK.Y	D.VEIPAT(+203.08)VTAFSFEDDTVPLSPLK.Y		0.913309	0.573363	0.0393821	0.038399	0.241571	-0.0409981
HexNac [1]	PEAKS	MATR3_HUMAN	MATR3		S.FDDRGPSLNPVLDYDHGSR.S	S.FDDRGPS(+203.08)LNPVLDYDHGSR.S		0.106457	0.581	0.972826	-0.344218	0.235824	0.476734
HexNac [1]	PD	NIN_HUMAN	NIN		R.IPEASPK.Y	-1xHexNAc S5(100)		0.743332	0.590785	0.128817	0.680324	0.22857	-0.0558319
HexNac [1]	PEAKS	RBM27_HUMAN	RBM27		R.AANIVIQTEPPVPVSINSNITR.V	R.AANIVIQTEPPVPVS(+203.08)INSNITR.V		0.934956	0.592552	0.0292086	0.139632	0.227273	0.0438961
HexNac [1]	PD	ZFR_HUMAN	ZFR		R.QQEAPPPPPPATTQNYQDSYSYVR.S	-1xHexNAc T12(99.5)		0.6813	0.597576	0.166661	0.151475	0.223607	0.135216
HexNac [1]	PD	HGS_HUMAN	HGS		K.AEPMPSASSAPPASSLYSSPVNSSAPLAEDIDPELAR.Y	-1xHexNAc S/N		0.429273	0.597794	0.367266	0.145746	0.223449	0.05748		0.405648	-0.428732	0.44594	-1.11219	1.19423	0.190799	0.688749	0.9175	-0.648173	1.15106
HexNac [1]	PD	RYR3_HUMAN	RYR3		K.QMVDTLVESSTNVEMILK.F	-1xAcetyl N-Term; 1xHexNAc T/S/N		0.232987	0.605017	0.632668	0.127718	0.218232	0.0126329
HexNac [2]	PEAKS	ERP44_HUMAN	ERP44		R.EFHHGPDPTDTAPGEQAQDVASSPPESSFQK.L	R.EFHHGPDPTDTAPGEQAQDVAS(+203.08)S(+203.08)PPESSFQK.L		0.957808	0.609921	0.0187215	-0.0931417	0.214726	0.0570426
HexNac [1]	PD	ATX2L_HUMAN	ATXN2L		K.SAAPAPISASCPEPPIGSAVPTSSASIPVTSSVSDPGVGSISPASPK.I	-1xCarbamidomethyl C11; 1xHexNAc T/S/C		-	0.657251			0.182269	1.0503		0.00274367	-0.743521	0	-2.17172	0.375284	0.98483	-1.60919	2.59257	-1.5737	1.5852
HexNac [1]	PD	RPB1_HUMAN	POLR2A		K.YSPTSPTYSPTTPK.Y	-1xHexNAc T4(99.4)		0.227759	0.661473	0.642525	-0.172057	0.179488	0.0149955		0.117862	2.84007	1.60155	0.40391	0.137416	0.00909708	2.44755	0.16229	1.19685	0.428159
HexNac + HexNAcHex	PEAKS	PLEC_HUMAN	PLEC		K.LLS(+162.05)AERAVTGYKDPYTGQQISLFQAMQK.G	K.LLS(+162.05)AERAVT(+365.13)GYKDPYTGQQISLFQAMQK.G		0.299737	0.665926	0.52326	0.480538	0.176574	-0.25211
HexNac [1]	PEAKS	ZCH18_HUMAN	ZC3H18		K.VTSVPGK.A	K.VTS(+203.08)VPGK.A		0.32042	0.704959	0.49428	1.58636	0.151836	-0.0716543
HexNac [1]	PEAKS	ORC5_HUMAN	ORC5		F.RPNTGCFEPFVLYFPDYSIGNLQK.I	F.RPNT(+203.08)GCFEPFVLYFPDYSIGNLQK.I		0.757661	0.708873	0.120525	-0.0641116	0.149431	0.151894
HexNac [1]	PEAKS	IF2B1_HUMAN	IGF2BP1		V.NELQNLTAAEVVVPR.D	V.NELQNLT(+203.08)AAEVVVPR.D		0.471488	0.722952	0.326529	0.315456	0.140891	-0.0214274		0.612097	2.0083	0.527999	1.7356	0.678895	0.600299	-0.212118	0.277779	-0.359569	0.353401
HexNac [1]	PD	RALY_HUMAN	RALY		K.GDGGGAGGGGGGGGSGGGGSGGGGGGGSSRPPAPQENTTSEAGLPQGEAR.T	-1xAcetyl N-Term; 1xHexNAc S/N/T		-	0.72339			0.140627	0.124941		0.908707	-3.09396	0.224594	-3.1293	0.448161	0.64766	-2.2888	0.94801	-2.00158	0.34402
HexNac [1]	PD	S30BP_HUMAN	SAP30BP		K.GTTTNATSTTTTTASTAVADAQK.R	-1xHexNAc T/N/S		0.631117	0.723609	0.19989	-0.825678	0.140496	0.703998
HexNac [1]	PD	TRIPB_HUMAN	TRIP11		K.LMSLANSSEGK.V	-1xHexNAc N/S		0.752681	0.733418	0.123389	-0.0522599	0.134648	1.14557
HexNac [1]	PD	STXB3_HUMAN	STXBP3		K.IENESDMIR.N	-1xHexNAc S5(100)		0.514846	0.741957	0.288322	-0.102202	0.129621	-0.0425795
HexNac [1]	PD	CE350_HUMAN	CEP350		K.EISAELYK.D	-1xHexNAc S3(100)		0.415587	0.759069	0.381338	-0.0716288	0.119719	-0.0693832
HexNac [2]	BOTH	HCFC1_HUMAN	HCFC1		K.TMAVTPGTTTLPATVK.V	K.TMAVT(+203.08)PGT(+203.08)TTLPATVK.V		0.116265	0.768285	0.934552	-0.864297	0.114478	0.0193538
HexNac [1]	PEAKS	MYOME_HUMAN	PDE4DIP		R.EQESQAAAEK.L	R.EQES(+203.08)QAAAEK.L		0.980055	0.770184	0.00874972	0.000253126	0.113406	-0.026041
HexNac [1]	PD	INF2_HUMAN	INF2		R.GSSPQNTTTPKPSVEGQQPAAAAACEPVDHAQSESILK.V	-1xCarbamidomethyl C25; 1xHexNAc S/N/T/C		0.405069	0.822252	0.392471	-0.142736	0.0849949	-0.398048
HexNac [2]	PEAKS	PHF8_HUMAN	PHF8		S.SSGLGTVSNSPASQR.T	S.S(+203.08)S(+203.08)GLGTVSNSPASQR.T		0.931458	0.824234	0.0308368	0.633225	0.0839496	0.0682205
HexNac [2]	PEAKS	HCFC1_HUMAN	HCFC1		K.LVTSADGKPTTIITTTQASGAGTK.P	K.LVTSADGKPT(+203.08)T(+203.08)IITTTQASGAGTK.P		0.854958	0.843131	0.0680551	-0.283532	0.0741047	-0.0713272
HexNac [1]	PEAKS	HYOU1_HUMAN	HYOU1		K.ENGTDTVQEEEESPAEGSK.D	K.EN(+203.08)GTDTVQEEEESPAEGSK.D		0.746688	0.848094	0.126861	-0.0160858	0.0715562	0.0772663
HexNac [1]	PEAKS	HYOU1_HUMAN	HYOU1		K.ENGTDTVQEEEESPAEGSK.D	K.ENGT(+203.08)DTVQEEEESPAEGSK.D		0.747137	0.848681	0.1266	-0.0160243	0.0712555	0.0778439
HexNac [1]	PEAKS	ZN346_HUMAN	ZNF346		K.LDSDQKSSR.S	K.LDSDQKS(+203.08)SR.S		0.470899	0.868162	0.327072	0.202403	0.0613992	0.104906
HexNac [1]	PD	NU214_HUMAN	NUP214		K.NNPATPSTAMGSSVPYSTAK.T	-1xHexNAc T5(98.8)		0.399445	0.870555	0.398543	0.0550939	0.0602038	0.0519551		0.744839	0.142452	0.982556	0.370167	0.559809	0.869139	1.06152	1.31002	1.22124	0.875097
HexNac [1]	PEAKS	CNDD3_HUMAN	NCAPD3		R.IIQSWEK.I	R.IIQS(+203.08)WEK.I		0.196174	0.874252	0.707359	-0.107399	0.0583636	-0.0441107
HexNac [1]	PD	TXND5_HUMAN	TXNDC5		R.TETGATETVTPSEAPVLAAEPEADK.G	-1xHexNAc T/S		0.41271	0.878609	0.384355	0.649227	0.0562045	0.22796		0.339057	-0.570883	0.956801	-1.23963	0.47416	0.878609	0.381207	0.728649	0.293855	0.57735
HexNac [1]	PD	CALU_HUMAN	CALU		K.NATYGYVLDDPDPDDGFNYK.Q	-1xHexNAc N/T		0.873039	0.878813	0.0589664	-0.00928207	0.0561034	-0.227499
HexNac [1]	BOTH	ANKH1_HUMAN	ANKHD1		K.NAFPLGAPTLVTSQATTLSTFQPANK.L	K.NAFPLGAPT(+203.08)LVTSQATTLSTFQPANK.L		0.564431	0.885366	0.248389	0.0454049	0.0528771	0.031178
HexNac [1]	BOTH	HCFC1_HUMAN	HCFC1		K.TAAAQVGTSVSSATNTSTRPIITVHK.S	K.T(+203.08)AAAQVGTSVSSATNTSTRPIITVHK.S		0.624336	0.898428	0.204582	0.0556624	0.0465169	0.139192		0.122735	0.146076	0.332064	-0.263433	0.147732	0.615135	0.489641	0.492178	0.279083	0.454581
HexNac [1]	PD	S30BP_HUMAN	SAP30BP		K.KGTTTNATSTTTTTASTAVADAQK.R	-1xHexNAc T/N/S		0.373901	-	0.427243	-0.779452
HexNac [1]	PD	APC_HUMAN	APC		R.GLQISTTAAQIAK.V	-1xAcetyl N-Term; 1xHexNAc S/T		0.466394	-	0.331247	0.426926
HexNac [1]	PD	A0A0G2JNQ3_HUMAN	HNRNPCL2		R.SAAEMYGSSFDLDYGFQRDYYDGMYSFPAR.V	-1xHexNAc S26(100)		0.884953	-	0.0530797	0.37475
HexNAcHex	PEAKS	ADDA_HUMAN	ADD1		D.VEVPASVTGYSFASDGDSGTCSPLR.H	D.VEVPAS(+365.13)VTGYSFASDGDSGTCSPLR.H	1	0.00174218	0.109542	2.75891	0.909569	0.96042	0.784695
HexNAcHex	PEAKS	HNRPU_HUMAN	HNRNPU		S.PQPPVEEEDEHFDDTVVCLDTYNCDLHFK.I	S.PQPPVEEEDEHFDDT(+365.13)VVCLDTYNCDLHFK.I		0.98895	0.0747748	0.00482551	-0.00517203	1.12624	-0.71783
HexNAcHex	PEAKS	RBP2_HUMAN	RBP2		E.DEDGSDEEVVHNEDIHFEPIVSLPEVEVK.S	E.DEDGS(+365.13)DEEVVHNEDIHFEPIVSLPEVEVK.S		0.707557	0.168848	0.150238	0.151091	0.772505	-0.496862
HexNAcHex	PEAKS	1433Z_HUMAN	YWHAZ		R.DICNDVLSLLEK.F	R.DICN(+365.13)DVLSLLEK.F		0.25749	0.221998	0.58924	0.181791	0.65365	-0.319457
HexNAcHex	PEAKS	PRKRA_HUMAN	PRKRA		R.AAEAAINILK.A	R.AAEAAIN(+365.13)ILK.A		0.682968	0.375583	0.1656	-0.0309746	0.425294	-0.163238
HexNAcHex	PEAKS	MBNL1_HUMAN	MBNL1		T.PIRDTKWLTLEVCR.E	T.PIRDT(+365.13)KWLTLEVCR.E		0.230759	0.4594	0.636841	0.109732	0.337809	-0.107937
HexNAcHex	PEAKS	MARE2_HUMAN	MAPRE2		K.LLQASFKR.M	K.LLQAS(+365.13)FKR.M		0.625692	0.469787	0.20364	-0.0805862	0.328099	-0.096289
HexNAcHex	PEAKS	TCPB_HUMAN	CCT2		A.KALRMLPTIIADNAGYDSADLVAQLR.A	A.KALRMLPT(+365.13)IIADN(+365.13)AGYDSADLVAQLR.A		0.910712	0.527138	0.0406189	0.0477546	0.278076	-0.0762851
HexNAcHex	PEAKS	PTBP3_HUMAN	PTBP3		K.NLFIEAGCSVK.A	K.NLFIEAGCS(+365.13)VK.A		0.259005	0.590225	0.586691	-0.192956	0.228982	-0.04853		0.949764	0.881627	0.509265	0.902555	0.0241797	0.75843	0.170917	0.533774	0.0558414	0.285265
HexNAcHex	PEAKS	SPF45_HUMAN	RBM17		R.RPDPDSDEDEDYER.E	R.RPDPDS(+365.13)DEDEDYER.E		0.183247	0.595614	0.736964	0.191009	0.225035	0.00636682		0.82377	0.597665	0.627907	0.495983	0.393138	0.360234	0.526742	0.752693	1.06337	0.494013
HexNAcHex	PEAKS	CH60_HUMAN	HSPD1		R.ALMLQGVDLLADAVAVT.M	R.ALMLQGVDLLADAVAVT(+365.13).M		0.79657	0.597204	0.0987763	0.0232252	0.223877	-0.127904
HexNAcHex	PEAKS	ZC11A_HUMAN	ZC3H11A		K.VEAPETNIDK.T	K.VEAPET(+365.13)NIDK.T		0.416853	0.636008	0.380017	0.479183	0.196537	0.0149759
HexNAcHex	PEAKS	NUBP2_HUMAN	NUBP2		R.GGGEELAQLAGVPFLGSVPLD.P	R.GGGEELAQLAGVPFLGS(+365.13)VPLD.P		0.075713	0.640333	1.12083	0.314629	0.193594	-0.0488383
HexNAcHex	PEAKS	PTBP1_HUMAN	PTBP1		K.LSLDGQNIYNACCTL.R	K.LSLDGQNIYNACCT(+365.13)L.R		0.928176	0.731094	0.0323698	-0.19638	0.136027	-0.209292
HexNAcHex	PEAKS	GRSF1_HUMAN	GRSF1		P.PPEYELAPSKLEEEVDDVFLIR.A	P.PPEYELAPS(+365.13)KLEEEVDDVFLIR.A		0.855744	0.930294	0.0676561	0.0608206	0.0313796	-0.00185474
HexNAcHex	PEAKS	RL12_HUMAN	RPL12		K.EILGTAQSVGCNVD.G	K.EILGTAQSVGCN(+365.13)VD.G		0.730881	0.96324	0.136154	0.108667	0.0162656	0.05601
HexNAcHex	PEAKS	SIN3A_HUMAN	SIN3A		L.SDVEEEEEEEMDVDEATGAVK.K	L.S(+365.13)DVEEEEEEEMDVDEATGAVK.K		0.121084	0.978346	0.916914	-0.570098	0.00950757	-0.0470773
